# RECUR: Identifying recurrent amino acid substitutions from multiple sequence alignments

**DOI:** 10.1101/2025.04.29.651261

**Authors:** Elizabeth HJ Robbins, Yi Liu, Steven Kelly

## Abstract

Identifying recurrent changes in biological sequences is important to multiple aspects of biological research -from understanding the molecular basis of convergent phenotypes, to pinpointing the causative sequence changes that give rise to antibiotic resistance and disease. Here, we present RECUR, a method for identifying recurrent amino acid substitutions from multiple sequence alignments that is fast, easy to use, and scalable to thousands of sequences. We demonstrate the utility and performance characteristics of RECUR on a data set of surface glycoprotein (S) protein sequences from SARS-CoV-2 – identifying widespread recurrent evolution throughout the protein. Structural analysis of the recurrently evolving sites revealed significant enrichment in the exposed receptor-binding S1 subunit and at the interface with the human angiotensin-converting enzyme 2 (hACE2), whereas recurrent substitutions were depleted at the trimeric interface of the S protein. Finally, *in silico* modelling showed that recurrent substitutions have primarily acted to stabilise the trimeric interface, but had no consistent effect at the hACE2 interface, suggesting that evolution at these sites has been shaped by opposing selection pressures – balancing the need to maintain or enhance hACE2 binding with pressures to diversify and evade host immune responses. A standalone implementation of the algorithm is available under the GPLv3 licence at https://github.com/OrthoFinder/RECUR.
