## Supplemental File 3 for "RECUR: Identifying recurrent amino acid substitutions from multiple sequence alignments"

Supplementary File S3. Significant recurrent substitutions identified by RECUR to have occurred during the evolution of the S protein
Site - alignment position
Region - region with the S protein
Domain - protein domain
Parent - ancestral residue
Child - descendent residue
Recurrence - The number of times the substitution occurred across the phylogeny
Reversion - The number of times the reverse substitution occurred across the phylogeny.
P-value - The p-value assigned by RECUR (this list only contains the significant substitutions identified, i.e., p-value = 0.001)
Significant_reversion - Identified substitutions where the reversion is also identified as significantly recurrent
Trimeric_interface - indicates protein protein interacting residues at the trimeric S protein interface
Trimeric_interacting_chain - the chains in the trimeric structure interacting with the residue
BUDE_trimeric- The change in interaction energy upon mutation (__GPPI) given in kcal/mol
hACE2_interface - indicates protein protein interacting residues with the hACE2 receptor
6M0J_interacting_chains - the 6M0J chain interacting with the residue
BUDE_6M0J - The change in interaction energy upon mutation (__GPPI) given in kcal/mol
DDblosum - The Blosum62 score for the substitution
PSS - Positive selection sites identified from multiple lines of evidence in Ferreira, et al. 2024
Site	Region	Domain	Parent	Child	Recurrence	Reversion	P-Value	Significant_reversion	Trimeric_interface	Trimeric_interacting_chain	BUDE_trimeric	hACE2_interface	6M0J_interacting_chains	BUDE_6M0J	DDblosum	PSS
1	SP	-	M	F	13	0	0.001	No	-	-	-	-	-	-	0	no
2	SP	-	F	M	4	0	0.001	No	-	-	-	-	-	-	0	no
3	SP	-	V	G	56	2	0.001	No	-	-	-	-	-	-	-3	no
6	SP	-	V	F	123	2	0.001	No	-	-	-	-	-	-	-1	no
12	SP	-	S	F	111	4	0.001	No	-	-	-	-	-	-	-2	no
12	SP	-	S	C	22	0	0.001	No	-	-	-	-	-	-	-1	no
13	SP	-	S	I	37	0	0.001	No	-	-	-	-	-	-	-2	no
15	S1	NTD	C	F	22	0	0.001	No	-	-	-	-	-	-	-2	no
16	S1	NTD	V	F	90	0	0.001	No	-	-	-	-	-	-	-1	no
16	S1	NTD	V	Q	2	0	0.001	No	-	-	-	-	-	-	-2	no
18	S1	NTD	F	L	94	453	0.001	Yes	-	-	-	-	-	-	0	yes
18	S1	NTD	L	F	453	94	0.001	Yes	-	-	-	-	-	-	0	yes
19	S1	NTD	I	T	121	68	0.001	No	-	-	-	-	-	-	-1	yes
19	S1	NTD	I	L	164	4	0.001	No	-	-	-	-	-	-	2	yes
19	S1	NTD	R	I	9	2	0.001	No	-	-	-	-	-	-	-3	yes
19	S1	NTD	R	T	79	47	0.001	Yes	-	-	-	-	-	-	-1	yes
19	S1	NTD	T	R	47	79	0.001	Yes	-	-	-	-	-	-	-1	yes
21	S1	NTD	T	I	23	5	0.001	No	-	-	-	-	-	-	-1	no
21	S1	NTD	R	I	28	1	0.001	No	-	-	-	-	-	-	-3	no
21	S1	NTD	T	R	3	65	0.001	Yes	-	-	-	-	-	-	-1	no
21	S1	NTD	R	T	65	3	0.001	Yes	-	-	-	-	-	-	-1	no
22	S1	NTD	T	I	160	11	0.001	No	-	-	-	-	-	-	-1	no
22	S1	NTD	T	L	3	0	0.001	No	-	-	-	-	-	-	-1	no
25	S1	NTD	S	T	13	7	0.001	No	-	-	-	-	-	-	1	no
27	S1	NTD	S	A	69	203	0.001	Yes	-	-	-	-	-	-	1	no
27	S1	NTD	A	S	203	69	0.001	Yes	-	-	-	-	-	-	1	no
27	S1	NTD	S	L	31	1	0.001	No	-	-	-	-	-	-	-2	no
34	S1	NTD	R	P	24	0	0.001	No	-	-	-	-	-	-	-2	no
49	S1	NTD	Y	L	2	0	0.001	No	-	-	-	-	-	-	-1	no
52	S1	NTD	Q	H	289	63	0.001	No	-	-	-	-	-	-	0	no
54	S1	NTD	L	F	303	27	0.001	No	-	-	-	-	-	-	0	no
64	S1	NTD	W	L	39	1	0.001	No	-	-	-	-	-	-	-2	no
70	S1	NTD	V	I	426	139	0.001	No	-	-	-	-	-	-	3	yes
70	S1	NTD	V	F	107	2	0.001	No	-	-	-	-	-	-	-1	yes
71	S1	NTD	F	Y	13	2	0.001	No	-	-	-	-	-	-	3	no
72	S1	NTD	E	R	2	1	0.001	No	-	-	-	-	-	-	0	no
75	S1	NTD	G	V	77	1	0.001	No	-	-	-	-	-	-	-3	no
75	S1	NTD	G	C	8	0	0.001	No	-	-	-	-	-	-	-3	no
76	S1	NTD	T	I	284	24	0.001	No	-	-	-	-	-	-	-1	no
80	S1	NTD	Y	D	3	96	0.001	Yes	-	-	-	-	-	-	-3	no
80	S1	NTD	D	Y	96	3	0.001	Yes	-	-	-	-	-	-	-3	no
83	S1	NTD	V	F	55	0	0.001	No	-	-	-	-	-	-	-1	yes
86	S1	NTD	F	N	2	0	0.001	No	-	-	-	-	-	-	-3	no
87	S1	NTD	N	F	2	0	0.001	No	-	-	-	-	-	-	-3	no
90	S1	NTD	V	F	52	3	0.001	No	-	-	-	-	-	-	-1	no
95	S1	NTD	I	T	171	466	0.001	Yes	-	-	-	-	-	-	-1	yes
95	S1	NTD	T	I	466	171	0.001	Yes	-	-	-	-	-	-	-1	yes
98	S1	NTD	S	F	130	8	0.001	No	-	-	-	-	-	-	-2	yes
127	S1	NTD	V	F	60	4	0.001	No	-	-	-	-	-	-	-1	no
138	S1	NTD	H	D	15	102	0.001	Yes	-	-	-	-	-	-	-1	yes
138	S1	NTD	D	H	102	15	0.001	Yes	-	-	-	-	-	-	-1	yes
138	S1	NTD	D	Y	67	11	0.001	No	-	-	-	-	-	-	-3	yes
139	S1	NTD	P	D	5	0	0.001	No	-	-	-	-	-	-	-1	no
141	S1	NTD	L	G	6	0	0.001	No	-	-	-	-	-	-	-4	no
141	S1	NTD	L	Y	4	0	0.001	No	-	-	-	-	-	-	-1	no
143	S1	NTD	V	F	80	2	0.001	No	-	-	-	-	-	-	-1	no
143	S1	NTD	F	C	2	0	0.001	No	-	-	-	-	-	-	-2	no
143	S1	NTD	D	Q	2	0	0.001	No	-	-	-	-	-	-	0	no
144	S1	NTD	Y	Q	11	2	0.001	Yes	-	-	-	-	-	-	-1	no
144	S1	NTD	Y	L	6	0	0.001	No	-	-	-	-	-	-	-1	no
144	S1	NTD	Q	Y	2	11	0.001	Yes	-	-	-	-	-	-	-1	no
145	S1	NTD	Y	K	3	0	0.001	No	-	-	-	-	-	-	-2	yes
146	S1	NTD	Q	K	598	39	0.001	Yes	-	-	-	-	-	-	1	yes
146	S1	NTD	K	Q	39	598	0.001	Yes	-	-	-	-	-	-	1	yes
146	S1	NTD	H	K	9	0	0.001	No	-	-	-	-	-	-	-1	yes
148	S1	NTD	N	T	135	3	0.001	No	-	-	-	-	-	-	0	no
151	S1	NTD	S	I	55	0	0.001	No	-	-	-	-	-	-	-2	no
152	S1	NTD	Q	L	2	1	0.001	No	-	-	-	-	-	-	-2	yes
152	S1	NTD	W	L	122	0	0.001	No	-	-	-	-	-	-	-2	yes
152	S1	NTD	W	K	2	0	0.001	No	-	-	-	-	-	-	-3	yes
153	S1	NTD	M	I	518	3	0.001	No	-	-	-	-	-	-	1	no
155	S1	NTD	S	I	23	0	0.001	No	-	-	-	-	-	-	-2	no
156	S1	NTD	E	Q	40	0	0.001	No	-	-	-	-	-	-	2	no
157	S1	NTD	F	L	383	32	0.001	No	-	-	-	-	-	-	0	yes
157	S1	NTD	S	C	2	0	0.001	No	-	-	-	-	-	-	-1	yes
158	S1	NTD	G	R	88	65	0.001	No	-	-	-	-	-	-	-2	no
162	S1	NTD	S	I	27	0	0.001	No	-	-	-	-	-	-	-2	no
176	S1	NTD	L	F	394	26	0.001	No	-	-	-	-	-	-	0	no
177	S1	NTD	M	I	332	7	0.001	No	-	-	-	-	-	-	1	no
177	S1	NTD	M	E	2	0	0.001	No	-	-	-	-	-	-	-2	no
178	S1	NTD	D	H	94	15	0.001	Yes	-	-	-	-	-	-	-1	no
178	S1	NTD	H	D	15	94	0.001	Yes	-	-	-	-	-	-	-1	no
181	S1	NTD	G	V	120	3	0.001	No	-	-	-	-	-	-	-3	no
181	S1	NTD	G	A	60	0	0.001	No	-	-	-	-	-	-	0	no
181	S1	NTD	V	R	3	2	0.001	No	-	-	-	-	-	-	-3	no
183	S1	NTD	E	Q	109	51	0.001	No	-	-	-	-	-	-	2	no
183	S1	NTD	G	V	2	0	0.001	No	-	-	-	-	-	-	-3	no
185	S1	NTD	N	I	23	1	0.001	No	-	-	-	-	-	-	-3	no
186	S1	NTD	F	K	4	0	0.001	No	-	-	-	-	-	-	-3	no
193	S1	NTD	V	L	83	1	0.001	No	-	-	-	-	-	-	1	no
199	S1	NTD	G	C	7	0	0.001	No	-	-	-	-	-	-	-3	no
211	S1	NTD	N	I	19	1	0.001	No	-	-	-	-	-	-	-3	no
212	S1	NTD	I	L	139	91	0.001	No	-	-	-	-	-	-	2	yes
212	S1	NTD	L	G	4	0	0.001	No	-	-	-	-	-	-	-4	yes
213	S1	NTD	G	V	19	25	0.001	No	-	-	-	-	-	-	-3	yes
213	S1	NTD	E	V	8	8	0.001	No	-	-	-	-	-	-	-2	yes
214	S1	NTD	R	H	164	10	0.001	No	-	-	-	-	-	-	0	no
214	S1	NTD	H	L	23	0	0.001	No	-	-	-	-	-	-	-3	no
214	S1	NTD	R	L	51	0	0.001	No	-	-	-	-	-	-	-2	no
214	S1	NTD	R	N	28	3	0.001	Yes	-	-	-	-	-	-	0	no
214	S1	NTD	N	R	3	28	0.001	Yes	-	-	-	-	-	-	0	no
214	S1	NTD	N	V	2	0	0.001	No	-	-	-	-	-	-	-3	no
214	S1	NTD	R	Y	3	0	0.001	No	-	-	-	-	-	-	-2	no
214	S1	NTD	L	C	2	0	0.001	No	-	-	-	-	-	-	-1	no
215	S1	NTD	D	H	122	3	0.001	No	-	-	-	-	-	-	-1	no
215	S1	NTD	D	Y	82	3	0.001	No	-	-	-	-	-	-	-3	no
216	S1	NTD	L	F	215	17	0.001	No	-	-	-	-	-	-	0	no
219	S1	NTD	S	V	4	0	0.001	No	-	-	-	-	-	-	-2	no
219	S1	NTD	G	C	7	0	0.001	No	-	-	-	-	-	-	-3	no
222	S1	NTD	A	V	552	26	0.001	No	-	-	-	-	-	-	0	yes
224	S1	NTD	E	Q	82	2	0.001	No	Yes	C	-0.65	No	-	-	2	no
228	S1	NTD	D	H	42	0	0.001	No	-	-	-	-	-	-	-1	no
232	S1	NTD	G	C	8	0	0.001	No	-	-	-	-	-	-	-3	no
243	S1	NTD	A	R	5	0	0.001	No	-	-	-	-	-	-	-1	no
244	S1	NTD	L	Y	3	0	0.001	No	-	-	-	-	-	-	-1	no
245	S1	NTD	H	G	3	0	0.001	No	-	-	-	-	-	-	-2	no
245	S1	NTD	H	A	2	0	0.001	No	-	-	-	-	-	-	-2	no
247	S1	NTD	N	I	6	0	0.001	No	-	-	-	-	-	-	-3	no
247	S1	NTD	S	I	16	0	0.001	No	-	-	-	-	-	-	-2	no
248	S1	NTD	Y	S	20	0	0.001	No	-	-	-	-	-	-	-2	no
248	S1	NTD	Y	W	29	0	0.001	No	-	-	-	-	-	-	2	no
248	S1	NTD	Y	L	6	0	0.001	No	-	-	-	-	-	-	-1	no
249	S1	NTD	A	G	2	0	0.001	No	-	-	-	-	-	-	0	no
252	S1	NTD	G	V	47	12	0.001	No	-	-	-	-	-	-	-3	yes
253	S1	NTD	D	G	215	9	0.001	No	-	-	-	-	-	-	-1	yes
254	S1	NTD	S	F	127	3	0.001	No	-	-	-	-	-	-	-2	no
254	S1	NTD	F	Y	9	3	0.001	Yes	-	-	-	-	-	-	3	no
254	S1	NTD	Y	F	3	9	0.001	Yes	-	-	-	-	-	-	3	no
255	S1	NTD	S	F	152	9	0.001	No	-	-	-	-	-	-	-2	no
257	S1	NTD	G	S	121	6	0.001	No	-	-	-	-	-	-	0	no
257	S1	NTD	S	V	7	0	0.001	No	-	-	-	-	-	-	-2	no
257	S1	NTD	G	C	3	0	0.001	No	-	-	-	-	-	-	-3	no
261	S1	NTD	S	C	18	0	0.001	No	-	-	-	-	-	-	-1	no
261	S1	NTD	S	V	9	2	0.001	No	-	-	-	-	-	-	-2	no
261	S1	NTD	G	C	13	0	0.001	No	-	-	-	-	-	-	-3	no
262	S1	NTD	A	S	214	5	0.001	No	-	-	-	-	-	-	1	no
289	S1	NTD	V	I	442	138	0.001	No	-	-	-	-	-	-	3	no
308	S1	-	V	L	184	0	0.001	No	-	-	-	-	-	-	1	no
309	S1	-	E	Q	122	1	0.001	No	-	-	-	-	-	-	2	no
339	S1	RBD	H	Y	29	3	0.001	Yes	-	-	-	-	-	-	2	no
339	S1	RBD	Y	H	3	29	0.001	Yes	-	-	-	-	-	-	2	no
339	S1	RBD	D	G	72	92	0.001	No	-	-	-	-	-	-	-1	no
339	S1	RBD	H	R	13	0	0.001	No	-	-	-	-	-	-	0	no
339	S1	RBD	H	D	16	12	0.001	Yes	-	-	-	-	-	-	-1	no
339	S1	RBD	D	H	12	16	0.001	Yes	-	-	-	-	-	-	-1	no
339	S1	RBD	H	L	2	0	0.001	No	-	-	-	-	-	-	-3	no
339	S1	RBD	H	G	17	6	0.001	Yes	-	-	-	-	-	-	-2	no
339	S1	RBD	G	H	6	17	0.001	Yes	-	-	-	-	-	-	-2	no
346	S1	RBD	K	R	671	624	0.001	Yes	-	-	-	-	-	-	2	no
346	S1	RBD	R	K	624	671	0.001	Yes	-	-	-	-	-	-	2	no
346	S1	RBD	T	I	68	8	0.001	No	-	-	-	-	-	-	-1	no
346	S1	RBD	T	S	89	46	0.001	No	-	-	-	-	-	-	1	no
346	S1	RBD	T	R	40	242	0.001	Yes	-	-	-	-	-	-	-1	no
346	S1	RBD	R	T	242	40	0.001	Yes	-	-	-	-	-	-	-1	no
361	S1	RBD	C	T	2	0	0.001	No	-	-	-	-	-	-	-1	no
371	S1	RBD	F	S	32	33	0.001	No	-	-	-	-	-	-	-2	yes
382	S1	RBD	V	L	77	0	0.001	No	Yes	B	0.06	No	-	-	1	no
408	S1	RBD	S	R	150	79	0.001	No	-	-	-	-	-	-	-1	yes
417	S1	RBD	T	K	12	16	0.001	No	Yes	B	-0.38	Yes	A	-2.1	-1	no
417	S1	RBD	N	K	336	236	0.001	Yes	Yes	B	-0.31	Yes	A	-1.88	0	no
417	S1	RBD	N	T	95	5	0.001	No	Yes	B	0.06	Yes	A	0.21	0	no
417	S1	RBD	K	N	236	336	0.001	Yes	Yes	B	0.31	Yes	A	1.88	0	no
436	S1	RBD	W	Y	6	0	0.001	No	-	-	-	-	-	-	2	no
440	S1	RBD	K	N	282	153	0.001	No	-	-	-	-	-	-	0	yes
444	S1	RBD	T	N	38	39	0.001	Yes	-	-	-	-	-	-	0	yes
444	S1	RBD	K	T	76	4	0.001	Yes	-	-	-	-	-	-	-1	yes
445	S1	RBD	P	S	14	0	0.001	No	-	-	-	-	-	-	-1	yes
445	S1	RBD	V	F	56	1	0.001	No	-	-	-	-	-	-	-1	yes
445	S1	RBD	P	A	2	1	0.001	No	-	-	-	-	-	-	-1	yes
445	S1	RBD	S	V	3	2	0.001	No	-	-	-	-	-	-	-2	yes
445	S1	RBD	P	V	15	4	0.001	Yes	-	-	-	-	-	-	-2	yes
445	S1	RBD	V	P	4	15	0.001	Yes	-	-	-	-	-	-	-2	yes
446	S1	RBD	S	I	8	2	0.001	Yes	No	-	-	Yes	A	-0.23	-2	no
446	S1	RBD	G	V	59	1	0.001	No	No	-	-	Yes	A	-0.17	-3	no
446	S1	RBD	G	S	148	60	0.001	Yes	No	-	-	Yes	A	-0.07	0	no
446	S1	RBD	S	G	60	148	0.001	Yes	No	-	-	Yes	A	0.07	0	no
446	S1	RBD	I	S	2	8	0.001	Yes	No	-	-	Yes	A	0.23	-2	no
452	S1	RBD	R	Q	53	12	0.001	No	-	-	-	-	-	-	1	yes
452	S1	RBD	R	W	19	5	0.001	Yes	-	-	-	-	-	-	-3	yes
452	S1	RBD	W	R	5	19	0.001	Yes	-	-	-	-	-	-	-3	yes
452	S1	RBD	Q	L	18	36	0.001	No	-	-	-	-	-	-	-2	yes
452	S1	RBD	W	L	9	9	0.001	No	-	-	-	-	-	-	-2	yes
452	S1	RBD	R	L	128	93	0.001	Yes	-	-	-	-	-	-	-2	yes
452	S1	RBD	L	R	93	128	0.001	Yes	-	-	-	-	-	-	-2	yes
455	S1	RBD	F	W	7	0	0.001	No	No	-	-	Yes	A	-0.85	1	no
455	S1	RBD	L	F	315	49	0.001	No	No	-	-	Yes	A	0.07	0	no
456	S1	RBD	F	L	546	54	0.001	No	No	-	-	Yes	A	0.82	0	no
459	S1	RBD	Y	F	3	2	0.001	No	-	-	-	-	-	-	3	no
471	S1	RBD	E	Q	80	0	0.001	No	-	-	-	-	-	-	2	no
476	S1	RBD	G	S	100	0	0.001	No	-	-	-	-	-	-	0	no
477	S1	RBD	N	S	162	302	0.001	Yes	-	-	-	-	-	-	1	yes
477	S1	RBD	S	N	302	162	0.001	Yes	-	-	-	-	-	-	1	yes
477	S1	RBD	S	I	26	2	0.001	No	-	-	-	-	-	-	-2	yes
478	S1	RBD	K	R	463	123	0.001	Yes	-	-	-	-	-	-	2	no
478	S1	RBD	R	K	123	463	0.001	Yes	-	-	-	-	-	-	2	no
478	S1	RBD	K	T	110	56	0.001	No	-	-	-	-	-	-	-1	no
478	S1	RBD	N	I	3	0	0.001	No	-	-	-	-	-	-	-3	no
478	S1	RBD	K	I	10	0	0.001	No	-	-	-	-	-	-	-3	no
483	S1	RBD	V	F	85	1	0.001	No	-	-	-	-	-	-	-1	no
484	S1	RBD	A	E	67	80	0.001	Yes	-	-	-	-	-	-	-1	yes
484	S1	RBD	E	A	80	67	0.001	Yes	-	-	-	-	-	-	-1	yes
484	S1	RBD	E	Q	158	14	0.001	No	-	-	-	-	-	-	2	yes
484	S1	RBD	A	K	12	1	0.001	No	-	-	-	-	-	-	-1	yes
486	S1	RBD	P	F	15	7	0.001	Yes	No	-	-	Yes	A	-2.38	-4	no
486	S1	RBD	V	F	28	45	0.001	Yes	No	-	-	Yes	A	-2.09	-1	no
486	S1	RBD	S	H	2	0	0.001	No	No	-	-	Yes	A	-0.54	-1	no
486	S1	RBD	S	V	6	3	0.001	No	No	-	-	Yes	A	-0.49	-2	no
486	S1	RBD	P	S	124	23	0.001	No	No	-	-	Yes	A	0.25	-1	no
486	S1	RBD	V	A	51	4	0.001	No	No	-	-	Yes	A	0.49	0	no
486	S1	RBD	F	V	45	28	0.001	Yes	No	-	-	Yes	A	2.09	-1	no
486	S1	RBD	F	P	7	15	0.001	Yes	No	-	-	Yes	A	2.38	-4	no
493	S1	RBD	R	Q	88	90	0.001	No	No	-	-	Yes	A	0.96	1	no
498	S1	RBD	R	Q	76	67	0.001	No	No	-	-	Yes	A	-0.4	1	no
501	S1	RBD	N	Y	86	21	0.001	Yes	No	-	-	Yes	A	-0.8	-2	no
501	S1	RBD	Y	T	2	0	0.001	No	No	-	-	Yes	A	0.21	-2	no
501	S1	RBD	Y	N	21	86	0.001	Yes	No	-	-	Yes	A	0.8	-2	no
516	S1	RBD	E	Q	55	0	0.001	No	-	-	-	-	-	-	2	no
520	S1	RBD	A	S	191	3	0.001	No	Yes	B	-0.23	No	-	-	1	no
522	S1	RBD	A	S	139	1	0.001	No	-	-	-	-	-	-	1	no
522	S1	RBD	A	P	46	3	0.001	Yes	-	-	-	-	-	-	-1	no
522	S1	RBD	P	A	3	46	0.001	Yes	-	-	-	-	-	-	-1	no
547	S1	-	T	I	215	17	0.001	No	Yes	B	-0.31	No	-	-	-1	no
547	S1	-	K	T	34	118	0.001	Yes	Yes	B	-0.82	No	-	-	-1	no
547	S1	-	T	K	118	34	0.001	Yes	Yes	B	0.82	No	-	-	-1	no
554	S1	-	E	Q	89	0	0.001	No	-	-	-	-	-	-	2	no
572	S1	-	T	I	291	42	0.001	No	Yes	B	-0.45	No	-	-	-1	no
573	S1	-	T	I	180	14	0.001	No	-	-	-	-	-	-	-1	no
574	S1	-	D	Y	65	0	0.001	No	-	-	-	-	-	-	-3	no
583	S1	-	E	D	349	10	0.001	No	-	-	-	-	-	-	2	no
583	S1	-	E	Q	69	2	0.001	No	-	-	-	-	-	-	2	no
593	S1	-	G	C	4	0	0.001	No	-	-	-	-	-	-	-3	no
613	S1	-	Q	H	501	53	0.001	No	Yes	B	-0.19	No	-	-	0	no
614	S1	-	G	D	229	24	0.001	No	-	-	-	-	-	-	-1	yes
619	S1	-	Q	E	19	150	0.001	Yes	-	-	-	-	-	-	2	no
619	S1	-	E	Q	150	19	0.001	Yes	-	-	-	-	-	-	2	no
622	S1	-	V	F	131	3	0.001	No	-	-	-	-	-	-	-1	no
640	S1	-	S	F	104	5	0.001	No	-	-	-	-	-	-	-2	no
640	S1	-	Y	F	5	9	0.001	No	-	-	-	-	-	-	3	no
642	S1	-	V	G	46	0	0.001	No	-	-	-	-	-	-	-3	no
647	S1	-	A	S	140	3	0.001	No	Yes	B	0.04	No	-	-	1	no
658	S1	-	N	S	388	28	0.001	No	-	-	-	-	-	-	1	yes
661	S1	-	E	D	215	3	0.001	No	-	-	-	-	-	-	2	no
675	S1	-	Q	H	477	49	0.001	No	-	-	-	-	-	-	0	no
677	S1	-	Q	H	570	74	0.001	No	-	-	-	-	-	-	0	no
678	S1	-	T	I	152	6	0.001	No	-	-	-	-	-	-	-1	no
679	S1	-	K	N	76	78	0.001	No	-	-	-	-	-	-	0	no
680	S1	-	S	F	70	1	0.001	No	-	-	-	-	-	-	-2	yes
680	S1	-	F	Y	15	3	0.001	No	-	-	-	-	-	-	3	yes
681	S1	-	H	P	114	88	0.001	No	-	-	-	-	-	-	-2	yes
681	S1	-	H	R	110	75	0.001	Yes	-	-	-	-	-	-	0	yes
681	S1	-	R	H	75	110	0.001	Yes	-	-	-	-	-	-	0	yes
681	S1	-	R	L	6	0	0.001	No	-	-	-	-	-	-	-2	yes
681	S1	-	R	P	32	8	0.001	No	-	-	-	-	-	-	-2	yes
682	S1	-	R	L	14	0	0.001	No	-	-	-	-	-	-	-2	no
683	S1	-	W	L	8	0	0.001	No	-	-	-	-	-	-	-2	no
683	S1	-	R	L	15	0	0.001	No	-	-	-	-	-	-	-2	no
688	S2	-	A	V	399	11	0.001	No	-	-	-	-	-	-	0	no
689	S2	-	N	I	6	0	0.001	No	-	-	-	-	-	-	-3	no
689	S2	-	S	I	26	0	0.001	No	-	-	-	-	-	-	-2	no
694	S2	-	V	T	2	0	0.001	No	-	-	-	-	-	-	0	no
701	S2	-	A	V	414	16	0.001	No	Yes	B	-0.31	No	-	-	0	no
704	S2	-	S	L	82	2	0.001	No	Yes	B	-0.76	No	-	-	-2	no
764	S2	-	K	N	154	200	0.001	Yes	-	-	-	-	-	-	0	yes
764	S2	-	N	K	200	154	0.001	Yes	-	-	-	-	-	-	0	yes
765	S2	-	R	L	37	0	0.001	No	Yes	C	-0.13	No	-	-	-2	no
780	S2	-	E	Q	91	1	0.001	No	-	-	-	-	-	-	2	no
796	S2	-	H	D	9	31	0.001	No	Yes	C	0.52	No	-	-	-1	no
796	S2	-	D	Y	67	93	0.001	Yes	Yes	C	-0.52	No	-	-	-3	no
796	S2	-	Y	D	93	67	0.001	Yes	Yes	C	0.52	No	-	-	-3	no
813	S2	-	S	I	27	0	0.001	No	-	-	-	-	-	-	-2	no
822	S2	FP	L	F	125	1	0.001	No	-	-	-	-	-	-	0	no
845	S2	FP	A	S	284	10	0.001	No	-	-	-	-	-	-	1	no
859	S2	-	T	I	141	6	0.001	No	-	-	-	-	-	-	-1	no
859	S2	-	N	T	16	69	0.001	Yes	-	-	-	-	-	-	0	no
859	S2	-	T	N	69	16	0.001	Yes	-	-	-	-	-	-	0	no
879	S2	-	A	S	244	2	0.001	No	Yes	C	0	No	-	-	1	no
885	S2	-	G	C	5	0	0.001	No	-	-	-	-	-	-	-3	no
886	S2	-	W	Y	5	0	0.001	No	Yes	C	0.51	No	-	-	2	no
886	S2	-	W	F	3	0	0.001	No	Yes	C	0.71	No	-	-	1	no
922	S2	HR1	L	F	132	4	0.001	No	-	-	-	-	-	-	0	no
929	S2	HR1	S	I	43	0	0.001	No	-	-	-	-	-	-	-2	no
932	S2	HR1	A	G	8	11	0.001	No	-	-	-	-	-	-	0	no
932	S2	HR1	S	C	10	0	0.001	No	-	-	-	-	-	-	-1	no
932	S2	HR1	S	V	6	0	0.001	No	-	-	-	-	-	-	-2	no
932	S2	HR1	G	C	6	0	0.001	No	-	-	-	-	-	-	-3	no
936	S2	HR1	D	H	115	3	0.001	No	-	-	-	-	-	-	-1	no
936	S2	HR1	D	Y	70	4	0.001	No	-	-	-	-	-	-	-3	no
938	S2	HR1	L	F	256	10	0.001	No	-	-	-	-	-	-	0	no
939	S2	HR1	S	F	157	11	0.001	No	-	-	-	-	-	-	-2	no
954	S2	HR1	H	Q	125	47	0.001	No	-	-	-	-	-	-	0	no
969	S2	HR1	K	N	50	34	0.001	No	Yes	B	-1.2	No	-	-	0	no
982	S2	-	A	S	41	86	0.001	No	Yes	C	-0.21	No	-	-	1	no
987	S2	-	V	F	40	0	0.001	No	Yes	B	-1.07	No	-	-	-1	no
1014	S2	-	R	T	18	0	0.001	No	-	-	-	-	-	-	-1	no
1065	S2	-	V	L	46	0	0.001	No	-	-	-	-	-	-	1	no
1073	S2	-	K	N	178	1	0.001	No	-	-	-	-	-	-	0	no
1078	S2	-	A	S	255	10	0.001	No	-	-	-	-	-	-	1	no
1087	S2	-	A	S	119	2	0.001	No	-	-	-	-	-	-	1	no
1091	S2	-	H	L	9	0	0.001	No	-	-	-	-	-	-	-3	no
1091	S2	-	R	L	19	0	0.001	No	-	-	-	-	-	-	-2	no
1102	S2	-	S	C	3	0	0.001	No	-	-	-	-	-	-	-1	no
1102	S2	-	W	F	2	0	0.001	No	-	-	-	-	-	-	1	no
1104	S2	-	L	V	23	561	0.001	Yes	-	-	-	-	-	-	1	no
1104	S2	-	V	L	561	23	0.001	Yes	-	-	-	-	-	-	1	no
1111	S2	-	E	Q	85	2	0.001	No	Yes	C	-0.32	No	-	-	2	no
1117	S2	-	T	I	176	10	0.001	No	-	-	-	-	-	-	-1	no
1118	S2	-	H	D	28	108	0.001	Yes	-	-	-	-	-	-	-1	no
1118	S2	-	D	H	108	28	0.001	Yes	-	-	-	-	-	-	-1	no
1118	S2	-	D	Y	36	0	0.001	No	-	-	-	-	-	-	-3	no
1122	S2	-	V	L	186	0	0.001	No	-	-	-	-	-	-	1	no
1133	S2	-	V	F	55	0	0.001	No	-	-	-	-	-	-	-1	no
1139	S2	-	D	H	76	2	0.001	No	-	-	-	-	-	-	-1	no
1144	S2	-	E	Q	80	0	0.001	No	Yes	C	-0.64	No	-	-	2	no
1146	S2	-	D	H	88	2	0.001	No	-	-	-	-	-	-	-1	no
1150	S2	-	E	D	185	13	0.001	No	-	-	-	-	-	-	2	no
1153	S2	-	D	Y	72	5	0.001	No	-	-	-	-	-	-	-3	no
1162	S2	-	P	S	222	2	0.001	No	-	-	-	-	-	-	-1	no
1163	S2	HR2	D	Y	65	0	0.001	No	-	-	-	-	-	-	-3	no
1176	S2	HR2	F	V	23	199	0.001	Yes	-	-	-	-	-	-	-1	no
1176	S2	HR2	V	F	199	23	0.001	Yes	-	-	-	-	-	-	-1	no
1191	S2	HR2	K	N	359	24	0.001	No	-	-	-	-	-	-	0	no
1202	S2	HR2	E	Q	185	7	0.001	No	-	-	-	-	-	-	2	no
1203	S2	-	L	F	116	5	0.001	No	-	-	-	-	-	-	0	no
1219	S2	TM	G	V	51	3	0.001	No	-	-	-	-	-	-	-3	yes
1219	S2	TM	C	S	2	8	0.001	No	-	-	-	-	-	-	-1	yes
1219	S2	TM	A	C	2	0	0.001	No	-	-	-	-	-	-	0	yes
1219	S2	TM	C	G	3	77	0.001	Yes	-	-	-	-	-	-	-3	yes
1219	S2	TM	G	C	77	3	0.001	Yes	-	-	-	-	-	-	-3	yes
1219	S2	TM	C	V	14	2	0.001	Yes	-	-	-	-	-	-	-1	yes
1219	S2	TM	V	C	2	14	0.001	Yes	-	-	-	-	-	-	-1	yes
1223	S2	TM	G	C	4	0	0.001	No	-	-	-	-	-	-	-3	no
1228	S2	TM	V	L	320	8	0.001	No	-	-	-	-	-	-	1	no
1229	S2	TM	M	I	351	4	0.001	No	-	-	-	-	-	-	1	no
1230	S2	TM	V	L	69	0	0.001	No	-	-	-	-	-	-	1	no
1235	S2	CT	S	F	6	0	0.001	No	-	-	-	-	-	-	-2	no
1235	S2	CT	C	F	87	0	0.001	No	-	-	-	-	-	-	-2	no
1236	S2	CT	C	S	24	1	0.001	No	-	-	-	-	-	-	-1	no
1236	S2	CT	C	F	49	1	0.001	No	-	-	-	-	-	-	-2	no
1241	S2	CT	C	F	21	0	0.001	No	-	-	-	-	-	-	-2	no
1242	S2	CT	S	I	25	0	0.001	No	-	-	-	-	-	-	-2	no
1243	S2	CT	F	Y	3	7	0.001	No	-	-	-	-	-	-	3	no
1243	S2	CT	C	F	108	0	0.001	No	-	-	-	-	-	-	-2	no
1246	S2	CT	G	C	9	0	0.001	No	-	-	-	-	-	-	-3	no
1247	S2	CT	C	S	26	0	0.001	No	-	-	-	-	-	-	-1	no
1247	S2	CT	C	F	70	1	0.001	No	-	-	-	-	-	-	-2	no
1248	S2	CT	Y	F	16	1	0.001	No	-	-	-	-	-	-	3	no
1248	S2	CT	C	F	37	0	0.001	No	-	-	-	-	-	-	-2	no
1248	S2	CT	C	G	3	0	0.001	No	-	-	-	-	-	-	-3	no
1248	S2	CT	Y	R	2	0	0.001	No	-	-	-	-	-	-	-2	no
1250	S2	CT	C	F	57	0	0.001	No	-	-	-	-	-	-	-2	no
1251	S2	CT	V	R	3	1	0.001	No	-	-	-	-	-	-	-3	no
1252	S2	CT	F	Y	12	2	0.001	No	-	-	-	-	-	-	3	no
1254	S2	CT	C	F	32	0	0.001	No	-	-	-	-	-	-	-2	no
1256	S2	CT	F	K	2	0	0.001	No	-	-	-	-	-	-	-3	no
1264	S2	CT	L	V	42	668	0.001	Yes	-	-	-	-	-	-	1	no
1264	S2	CT	V	L	668	42	0.001	Yes	-	-	-	-	-	-	1	no
