## Supplemental File 4 for "RECUR: Identifying recurrent amino acid substitutions from multiple sequence alignments"

Supplementary File S4. S protein residues that are present at the trimeric interface and the hACE2 receptor interface
Site - Residue number in the protein and alignment
Resolved_6VXX - Shows which sites are resolved in the 6VXX structure
Trimeric_interface - Shows residues that are at the trimeric interface in either the 6VXX (closed) or 7W92 (open) structures
Resolved_6M0J - Shows which sites are resolved in the 6M0J structure
hACE2_interface - Shows residues that are at the hACE2-RBD interface of the S protein in the 6M0J structure
RECUR_site - indicates sites that RECUR identified at least one significant recurrent substitution
Site	Resolved_6VXX	Trimeric_interface	Resolved_6M0J	hACE2_interface	RECUR_site
1	Not_resolved	NA	Not_resolved	NA	Yes
2	Not_resolved	NA	Not_resolved	NA	Yes
3	Not_resolved	NA	Not_resolved	NA	Yes
4	Not_resolved	NA	Not_resolved	NA	No
5	Not_resolved	NA	Not_resolved	NA	No
6	Not_resolved	NA	Not_resolved	NA	Yes
7	Not_resolved	NA	Not_resolved	NA	No
8	Not_resolved	NA	Not_resolved	NA	No
9	Not_resolved	NA	Not_resolved	NA	No
10	Not_resolved	NA	Not_resolved	NA	No
11	Not_resolved	NA	Not_resolved	NA	No
12	Not_resolved	NA	Not_resolved	NA	Yes
13	Not_resolved	NA	Not_resolved	NA	Yes
14	Not_resolved	NA	Not_resolved	NA	No
15	Not_resolved	NA	Not_resolved	NA	Yes
16	Not_resolved	NA	Not_resolved	NA	Yes
17	Not_resolved	NA	Not_resolved	NA	No
18	Not_resolved	NA	Not_resolved	NA	Yes
19	Not_resolved	NA	Not_resolved	NA	Yes
20	Not_resolved	NA	Not_resolved	NA	No
21	Not_resolved	NA	Not_resolved	NA	Yes
22	Not_resolved	NA	Not_resolved	NA	Yes
23	Not_resolved	NA	Not_resolved	NA	No
24	Not_resolved	NA	Not_resolved	NA	No
25	Not_resolved	NA	Not_resolved	NA	Yes
26	Not_resolved	NA	Not_resolved	NA	No
27	Modelled	No	Not_resolved	NA	Yes
28	Modelled	No	Not_resolved	NA	No
29	Modelled	No	Not_resolved	NA	No
30	Modelled	No	Not_resolved	NA	No
31	Modelled	No	Not_resolved	NA	No
32	Modelled	No	Not_resolved	NA	No
33	Modelled	No	Not_resolved	NA	No
34	Modelled	No	Not_resolved	NA	Yes
35	Modelled	No	Not_resolved	NA	No
36	Modelled	No	Not_resolved	NA	No
37	Modelled	No	Not_resolved	NA	No
38	Modelled	Yes	Not_resolved	NA	No
39	Modelled	No	Not_resolved	NA	No
40	Modelled	Yes	Not_resolved	NA	No
41	Modelled	Yes	Not_resolved	NA	No
42	Modelled	Yes	Not_resolved	NA	No
43	Modelled	Yes	Not_resolved	NA	No
44	Modelled	No	Not_resolved	NA	No
45	Modelled	No	Not_resolved	NA	No
46	Modelled	No	Not_resolved	NA	No
47	Modelled	Yes	Not_resolved	NA	No
48	Modelled	No	Not_resolved	NA	No
49	Modelled	No	Not_resolved	NA	Yes
50	Modelled	No	Not_resolved	NA	No
51	Modelled	No	Not_resolved	NA	No
52	Modelled	No	Not_resolved	NA	Yes
53	Modelled	No	Not_resolved	NA	No
54	Modelled	No	Not_resolved	NA	Yes
55	Modelled	No	Not_resolved	NA	No
56	Modelled	No	Not_resolved	NA	No
57	Modelled	No	Not_resolved	NA	No
58	Modelled	No	Not_resolved	NA	No
59	Modelled	No	Not_resolved	NA	No
60	Modelled	No	Not_resolved	NA	No
61	Modelled	No	Not_resolved	NA	No
62	Modelled	No	Not_resolved	NA	No
63	Modelled	No	Not_resolved	NA	No
64	Modelled	No	Not_resolved	NA	Yes
65	Modelled	No	Not_resolved	NA	No
66	Modelled	No	Not_resolved	NA	No
67	Modelled	No	Not_resolved	NA	No
68	Modelled	No	Not_resolved	NA	No
69	Modelled	No	Not_resolved	NA	No
70	Not_resolved	NA	Not_resolved	NA	Yes
71	Not_resolved	NA	Not_resolved	NA	Yes
72	Not_resolved	NA	Not_resolved	NA	Yes
73	Not_resolved	NA	Not_resolved	NA	No
74	Not_resolved	NA	Not_resolved	NA	No
75	Not_resolved	NA	Not_resolved	NA	Yes
76	Not_resolved	NA	Not_resolved	NA	Yes
77	Not_resolved	NA	Not_resolved	NA	No
78	Not_resolved	NA	Not_resolved	NA	No
79	Not_resolved	NA	Not_resolved	NA	No
80	Modelled	No	Not_resolved	NA	Yes
81	Modelled	No	Not_resolved	NA	No
82	Modelled	No	Not_resolved	NA	No
83	Modelled	No	Not_resolved	NA	Yes
84	Modelled	No	Not_resolved	NA	No
85	Modelled	No	Not_resolved	NA	No
86	Modelled	No	Not_resolved	NA	Yes
87	Modelled	No	Not_resolved	NA	Yes
88	Modelled	No	Not_resolved	NA	No
89	Modelled	No	Not_resolved	NA	No
90	Modelled	No	Not_resolved	NA	Yes
91	Modelled	No	Not_resolved	NA	No
92	Modelled	No	Not_resolved	NA	No
93	Modelled	No	Not_resolved	NA	No
94	Modelled	No	Not_resolved	NA	No
95	Modelled	No	Not_resolved	NA	Yes
96	Modelled	No	Not_resolved	NA	No
97	Modelled	No	Not_resolved	NA	No
98	Modelled	No	Not_resolved	NA	Yes
99	Modelled	No	Not_resolved	NA	No
100	Modelled	No	Not_resolved	NA	No
101	Modelled	No	Not_resolved	NA	No
102	Modelled	No	Not_resolved	NA	No
103	Modelled	No	Not_resolved	NA	No
104	Modelled	No	Not_resolved	NA	No
105	Modelled	No	Not_resolved	NA	No
106	Modelled	No	Not_resolved	NA	No
107	Modelled	No	Not_resolved	NA	No
108	Modelled	No	Not_resolved	NA	No
109	Modelled	No	Not_resolved	NA	No
110	Modelled	No	Not_resolved	NA	No
111	Modelled	No	Not_resolved	NA	No
112	Modelled	No	Not_resolved	NA	No
113	Modelled	No	Not_resolved	NA	No
114	Modelled	No	Not_resolved	NA	No
115	Modelled	No	Not_resolved	NA	No
116	Modelled	No	Not_resolved	NA	No
117	Modelled	No	Not_resolved	NA	No
118	Modelled	No	Not_resolved	NA	No
119	Modelled	No	Not_resolved	NA	No
120	Modelled	No	Not_resolved	NA	No
121	Modelled	No	Not_resolved	NA	No
122	Modelled	No	Not_resolved	NA	No
123	Modelled	No	Not_resolved	NA	No
124	Modelled	No	Not_resolved	NA	No
125	Modelled	No	Not_resolved	NA	No
126	Modelled	No	Not_resolved	NA	No
127	Modelled	No	Not_resolved	NA	Yes
128	Modelled	No	Not_resolved	NA	No
129	Modelled	No	Not_resolved	NA	No
130	Modelled	No	Not_resolved	NA	No
131	Modelled	No	Not_resolved	NA	No
132	Modelled	No	Not_resolved	NA	No
133	Modelled	No	Not_resolved	NA	No
134	Modelled	No	Not_resolved	NA	No
135	Modelled	No	Not_resolved	NA	No
136	Modelled	No	Not_resolved	NA	No
137	Modelled	No	Not_resolved	NA	No
138	Modelled	No	Not_resolved	NA	Yes
139	Modelled	No	Not_resolved	NA	Yes
140	Modelled	No	Not_resolved	NA	No
141	Modelled	No	Not_resolved	NA	Yes
142	Modelled	No	Not_resolved	NA	No
143	Modelled	No	Not_resolved	NA	Yes
144	Not_resolved	NA	Not_resolved	NA	Yes
145	Not_resolved	NA	Not_resolved	NA	Yes
146	Not_resolved	NA	Not_resolved	NA	Yes
147	Not_resolved	NA	Not_resolved	NA	No
148	Not_resolved	NA	Not_resolved	NA	Yes
149	Not_resolved	NA	Not_resolved	NA	No
150	Not_resolved	NA	Not_resolved	NA	No
151	Not_resolved	NA	Not_resolved	NA	Yes
152	Not_resolved	NA	Not_resolved	NA	Yes
153	Not_resolved	NA	Not_resolved	NA	Yes
154	Not_resolved	NA	Not_resolved	NA	No
155	Not_resolved	NA	Not_resolved	NA	Yes
156	Not_resolved	NA	Not_resolved	NA	Yes
157	Not_resolved	NA	Not_resolved	NA	Yes
158	Not_resolved	NA	Not_resolved	NA	Yes
159	Not_resolved	NA	Not_resolved	NA	No
160	Not_resolved	NA	Not_resolved	NA	No
161	Not_resolved	NA	Not_resolved	NA	No
162	Not_resolved	NA	Not_resolved	NA	Yes
163	Not_resolved	NA	Not_resolved	NA	No
164	Not_resolved	NA	Not_resolved	NA	No
165	Modelled	No	Not_resolved	NA	No
166	Modelled	No	Not_resolved	NA	No
167	Modelled	Yes	Not_resolved	NA	No
168	Modelled	Yes	Not_resolved	NA	No
169	Modelled	No	Not_resolved	NA	No
170	Modelled	No	Not_resolved	NA	No
171	Modelled	No	Not_resolved	NA	No
172	Modelled	No	Not_resolved	NA	No
173	Not_resolved	NA	Not_resolved	NA	No
174	Not_resolved	NA	Not_resolved	NA	No
175	Not_resolved	NA	Not_resolved	NA	No
176	Not_resolved	NA	Not_resolved	NA	Yes
177	Not_resolved	NA	Not_resolved	NA	Yes
178	Not_resolved	NA	Not_resolved	NA	Yes
179	Not_resolved	NA	Not_resolved	NA	No
180	Not_resolved	NA	Not_resolved	NA	No
181	Not_resolved	NA	Not_resolved	NA	Yes
182	Not_resolved	NA	Not_resolved	NA	No
183	Not_resolved	NA	Not_resolved	NA	Yes
184	Not_resolved	NA	Not_resolved	NA	No
185	Not_resolved	NA	Not_resolved	NA	Yes
186	Modelled	No	Not_resolved	NA	Yes
187	Modelled	No	Not_resolved	NA	No
188	Modelled	No	Not_resolved	NA	No
189	Modelled	No	Not_resolved	NA	No
190	Modelled	No	Not_resolved	NA	No
191	Modelled	No	Not_resolved	NA	No
192	Modelled	No	Not_resolved	NA	No
193	Modelled	No	Not_resolved	NA	Yes
194	Modelled	No	Not_resolved	NA	No
195	Modelled	No	Not_resolved	NA	No
196	Modelled	No	Not_resolved	NA	No
197	Modelled	No	Not_resolved	NA	No
198	Modelled	No	Not_resolved	NA	No
199	Modelled	No	Not_resolved	NA	Yes
200	Modelled	Yes	Not_resolved	NA	No
201	Modelled	No	Not_resolved	NA	No
202	Modelled	No	Not_resolved	NA	No
203	Modelled	No	Not_resolved	NA	No
204	Modelled	No	Not_resolved	NA	No
205	Modelled	No	Not_resolved	NA	No
206	Modelled	No	Not_resolved	NA	No
207	Modelled	No	Not_resolved	NA	No
208	Modelled	No	Not_resolved	NA	No
209	Modelled	No	Not_resolved	NA	No
210	Modelled	No	Not_resolved	NA	No
211	Modelled	No	Not_resolved	NA	Yes
212	Modelled	No	Not_resolved	NA	Yes
213	Modelled	No	Not_resolved	NA	Yes
214	Modelled	No	Not_resolved	NA	Yes
215	Modelled	No	Not_resolved	NA	Yes
216	Modelled	No	Not_resolved	NA	Yes
217	Modelled	No	Not_resolved	NA	No
218	Modelled	No	Not_resolved	NA	No
219	Modelled	No	Not_resolved	NA	Yes
220	Modelled	No	Not_resolved	NA	No
221	Modelled	No	Not_resolved	NA	No
222	Modelled	No	Not_resolved	NA	Yes
223	Modelled	No	Not_resolved	NA	No
224	Modelled	Yes	Not_resolved	NA	Yes
225	Modelled	Yes	Not_resolved	NA	No
226	Modelled	No	Not_resolved	NA	No
227	Modelled	No	Not_resolved	NA	No
228	Modelled	No	Not_resolved	NA	Yes
229	Modelled	No	Not_resolved	NA	No
230	Modelled	Yes	Not_resolved	NA	No
231	Modelled	No	Not_resolved	NA	No
232	Modelled	No	Not_resolved	NA	Yes
233	Modelled	No	Not_resolved	NA	No
234	Modelled	No	Not_resolved	NA	No
235	Modelled	No	Not_resolved	NA	No
236	Modelled	No	Not_resolved	NA	No
237	Modelled	No	Not_resolved	NA	No
238	Modelled	No	Not_resolved	NA	No
239	Modelled	No	Not_resolved	NA	No
240	Modelled	No	Not_resolved	NA	No
241	Modelled	No	Not_resolved	NA	No
242	Modelled	No	Not_resolved	NA	No
243	Modelled	No	Not_resolved	NA	Yes
244	Modelled	No	Not_resolved	NA	Yes
245	Modelled	No	Not_resolved	NA	Yes
246	Not_resolved	NA	Not_resolved	NA	No
247	Not_resolved	NA	Not_resolved	NA	Yes
248	Not_resolved	NA	Not_resolved	NA	Yes
249	Not_resolved	NA	Not_resolved	NA	Yes
250	Not_resolved	NA	Not_resolved	NA	No
251	Not_resolved	NA	Not_resolved	NA	No
252	Not_resolved	NA	Not_resolved	NA	Yes
253	Not_resolved	NA	Not_resolved	NA	Yes
254	Not_resolved	NA	Not_resolved	NA	Yes
255	Not_resolved	NA	Not_resolved	NA	Yes
256	Not_resolved	NA	Not_resolved	NA	No
257	Not_resolved	NA	Not_resolved	NA	Yes
258	Not_resolved	NA	Not_resolved	NA	No
259	Not_resolved	NA	Not_resolved	NA	No
260	Not_resolved	NA	Not_resolved	NA	No
261	Not_resolved	NA	Not_resolved	NA	Yes
262	Not_resolved	NA	Not_resolved	NA	Yes
263	Modelled	No	Not_resolved	NA	No
264	Modelled	No	Not_resolved	NA	No
265	Modelled	No	Not_resolved	NA	No
266	Modelled	No	Not_resolved	NA	No
267	Modelled	No	Not_resolved	NA	No
268	Modelled	No	Not_resolved	NA	No
269	Modelled	No	Not_resolved	NA	No
270	Modelled	No	Not_resolved	NA	No
271	Modelled	No	Not_resolved	NA	No
272	Modelled	No	Not_resolved	NA	No
273	Modelled	No	Not_resolved	NA	No
274	Modelled	No	Not_resolved	NA	No
275	Modelled	No	Not_resolved	NA	No
276	Modelled	No	Not_resolved	NA	No
277	Modelled	No	Not_resolved	NA	No
278	Modelled	No	Not_resolved	NA	No
279	Modelled	No	Not_resolved	NA	No
280	Modelled	No	Not_resolved	NA	No
281	Modelled	No	Not_resolved	NA	No
282	Modelled	Yes	Not_resolved	NA	No
283	Modelled	Yes	Not_resolved	NA	No
284	Modelled	No	Not_resolved	NA	No
285	Modelled	No	Not_resolved	NA	No
286	Modelled	No	Not_resolved	NA	No
287	Modelled	No	Not_resolved	NA	No
288	Modelled	No	Not_resolved	NA	No
289	Modelled	No	Not_resolved	NA	Yes
290	Modelled	No	Not_resolved	NA	No
291	Modelled	No	Not_resolved	NA	No
292	Modelled	No	Not_resolved	NA	No
293	Modelled	No	Not_resolved	NA	No
294	Modelled	No	Not_resolved	NA	No
295	Modelled	No	Not_resolved	NA	No
296	Modelled	No	Not_resolved	NA	No
297	Modelled	No	Not_resolved	NA	No
298	Modelled	No	Not_resolved	NA	No
299	Modelled	No	Not_resolved	NA	No
300	Modelled	No	Not_resolved	NA	No
301	Modelled	No	Not_resolved	NA	No
302	Modelled	No	Not_resolved	NA	No
303	Modelled	No	Not_resolved	NA	No
304	Modelled	No	Not_resolved	NA	No
305	Modelled	No	Not_resolved	NA	No
306	Modelled	No	Not_resolved	NA	No
307	Modelled	No	Not_resolved	NA	No
308	Modelled	No	Not_resolved	NA	Yes
309	Modelled	No	Not_resolved	NA	Yes
310	Modelled	No	Not_resolved	NA	No
311	Modelled	No	Not_resolved	NA	No
312	Modelled	No	Not_resolved	NA	No
313	Modelled	No	Not_resolved	NA	No
314	Modelled	No	Not_resolved	NA	No
315	Modelled	No	Not_resolved	NA	No
316	Modelled	No	Not_resolved	NA	No
317	Modelled	Yes	Not_resolved	NA	No
318	Modelled	No	Not_resolved	NA	No
319	Modelled	Yes	Not_resolved	NA	No
320	Modelled	No	Not_resolved	NA	No
321	Modelled	No	Not_resolved	NA	No
322	Modelled	No	Not_resolved	NA	No
323	Modelled	No	Not_resolved	NA	No
324	Modelled	No	Not_resolved	NA	No
325	Modelled	No	Not_resolved	NA	No
326	Modelled	No	Not_resolved	NA	No
327	Modelled	No	Not_resolved	NA	No
328	Modelled	No	Not_resolved	NA	No
329	Modelled	No	Not_resolved	NA	No
330	Modelled	No	Not_resolved	NA	No
331	Modelled	No	Not_resolved	NA	No
332	Modelled	No	Not_resolved	NA	No
333	Modelled	No	Modelled	No	No
334	Modelled	No	Modelled	No	No
335	Modelled	No	Modelled	No	No
336	Modelled	No	Modelled	No	No
337	Modelled	No	Modelled	No	No
338	Modelled	No	Modelled	No	No
339	Modelled	No	Modelled	No	Yes
340	Modelled	No	Modelled	No	No
341	Modelled	No	Modelled	No	No
342	Modelled	No	Modelled	No	No
343	Modelled	No	Modelled	No	No
344	Modelled	No	Modelled	No	No
345	Modelled	No	Modelled	No	No
346	Modelled	No	Modelled	No	Yes
347	Modelled	No	Modelled	No	No
348	Modelled	No	Modelled	No	No
349	Modelled	No	Modelled	No	No
350	Modelled	No	Modelled	No	No
351	Modelled	No	Modelled	No	No
352	Modelled	No	Modelled	No	No
353	Modelled	No	Modelled	No	No
354	Modelled	No	Modelled	No	No
355	Modelled	Yes	Modelled	No	No
356	Modelled	No	Modelled	No	No
357	Modelled	Yes	Modelled	No	No
358	Modelled	No	Modelled	No	No
359	Modelled	No	Modelled	No	No
360	Modelled	No	Modelled	No	No
361	Modelled	No	Modelled	No	Yes
362	Modelled	No	Modelled	No	No
363	Modelled	No	Modelled	No	No
364	Modelled	No	Modelled	No	No
365	Modelled	No	Modelled	No	No
366	Modelled	No	Modelled	No	No
367	Modelled	No	Modelled	No	No
368	Modelled	No	Modelled	No	No
369	Modelled	Yes	Modelled	No	No
370	Modelled	Yes	Modelled	No	No
371	Modelled	No	Modelled	No	Yes
372	Modelled	No	Modelled	No	No
373	Modelled	No	Modelled	No	No
374	Modelled	No	Modelled	No	No
375	Modelled	No	Modelled	No	No
376	Modelled	No	Modelled	No	No
377	Modelled	No	Modelled	No	No
378	Modelled	No	Modelled	No	No
379	Modelled	No	Modelled	No	No
380	Modelled	No	Modelled	No	No
381	Modelled	Yes	Modelled	No	No
382	Modelled	Yes	Modelled	No	Yes
383	Modelled	Yes	Modelled	No	No
384	Modelled	No	Modelled	No	No
385	Modelled	Yes	Modelled	No	No
386	Modelled	Yes	Modelled	No	No
387	Modelled	No	Modelled	No	No
388	Modelled	No	Modelled	No	No
389	Modelled	No	Modelled	No	No
390	Modelled	Yes	Modelled	No	No
391	Modelled	No	Modelled	No	No
392	Modelled	Yes	Modelled	No	No
393	Modelled	No	Modelled	No	No
394	Modelled	Yes	Modelled	No	No
395	Modelled	No	Modelled	No	No
396	Modelled	Yes	Modelled	No	No
397	Modelled	No	Modelled	No	No
398	Modelled	No	Modelled	No	No
399	Modelled	No	Modelled	No	No
400	Modelled	No	Modelled	No	No
401	Modelled	No	Modelled	No	No
402	Modelled	No	Modelled	No	No
403	Modelled	No	Modelled	No	No
404	Modelled	No	Modelled	No	No
405	Modelled	No	Modelled	No	No
406	Modelled	No	Modelled	No	No
407	Modelled	No	Modelled	No	No
408	Modelled	No	Modelled	No	Yes
409	Modelled	No	Modelled	No	No
410	Modelled	No	Modelled	No	No
411	Modelled	No	Modelled	No	No
412	Modelled	No	Modelled	No	No
413	Modelled	Yes	Modelled	No	No
414	Modelled	No	Modelled	No	No
415	Modelled	Yes	Modelled	No	No
416	Modelled	Yes	Modelled	No	No
417	Modelled	Yes	Modelled	Yes	Yes
418	Modelled	No	Modelled	No	No
419	Modelled	No	Modelled	No	No
420	Modelled	No	Modelled	No	No
421	Modelled	Yes	Modelled	No	No
422	Modelled	No	Modelled	No	No
423	Modelled	No	Modelled	No	No
424	Modelled	No	Modelled	No	No
425	Modelled	No	Modelled	No	No
426	Modelled	No	Modelled	No	No
427	Modelled	Yes	Modelled	No	No
428	Modelled	No	Modelled	No	No
429	Modelled	No	Modelled	No	No
430	Modelled	No	Modelled	No	No
431	Modelled	No	Modelled	No	No
432	Modelled	No	Modelled	No	No
433	Modelled	No	Modelled	No	No
434	Modelled	No	Modelled	No	No
435	Modelled	No	Modelled	No	No
436	Modelled	No	Modelled	No	Yes
437	Modelled	No	Modelled	No	No
438	Modelled	No	Modelled	No	No
439	Modelled	No	Modelled	No	No
440	Modelled	No	Modelled	No	Yes
441	Modelled	No	Modelled	No	No
442	Modelled	No	Modelled	No	No
443	Modelled	No	Modelled	No	No
444	Modelled	No	Modelled	No	Yes
445	Not_resolved	NA	Modelled	No	Yes
446	Not_resolved	NA	Modelled	Yes	Yes
447	Modelled	No	Modelled	No	No
448	Modelled	No	Modelled	No	No
449	Modelled	No	Modelled	Yes	No
450	Modelled	No	Modelled	No	No
451	Modelled	No	Modelled	No	No
452	Modelled	No	Modelled	No	Yes
453	Modelled	No	Modelled	Yes	No
454	Modelled	No	Modelled	No	No
455	Not_resolved	NA	Modelled	Yes	Yes
456	Not_resolved	NA	Modelled	Yes	Yes
457	Not_resolved	NA	Modelled	No	No
458	Not_resolved	NA	Modelled	No	No
459	Not_resolved	NA	Modelled	No	Yes
460	Not_resolved	NA	Modelled	No	No
461	Not_resolved	NA	Modelled	No	No
462	Modelled	No	Modelled	No	No
463	Modelled	No	Modelled	No	No
464	Modelled	No	Modelled	No	No
465	Modelled	No	Modelled	No	No
466	Modelled	No	Modelled	No	No
467	Modelled	No	Modelled	No	No
468	Modelled	No	Modelled	No	No
469	Not_resolved	NA	Modelled	No	No
470	Not_resolved	NA	Modelled	No	No
471	Not_resolved	NA	Modelled	No	Yes
472	Not_resolved	NA	Modelled	No	No
473	Not_resolved	NA	Modelled	No	No
474	Not_resolved	NA	Modelled	No	No
475	Not_resolved	NA	Modelled	Yes	No
476	Not_resolved	NA	Modelled	No	Yes
477	Not_resolved	NA	Modelled	No	Yes
478	Not_resolved	NA	Modelled	No	Yes
479	Not_resolved	NA	Modelled	No	No
480	Not_resolved	NA	Modelled	No	No
481	Not_resolved	NA	Modelled	No	No
482	Not_resolved	NA	Modelled	No	No
483	Not_resolved	NA	Modelled	No	Yes
484	Not_resolved	NA	Modelled	No	Yes
485	Not_resolved	NA	Modelled	No	No
486	Not_resolved	NA	Modelled	Yes	Yes
487	Not_resolved	NA	Modelled	Yes	No
488	Not_resolved	NA	Modelled	No	No
489	Modelled	No	Modelled	Yes	No
490	Modelled	No	Modelled	No	No
491	Modelled	No	Modelled	No	No
492	Modelled	No	Modelled	No	No
493	Modelled	No	Modelled	Yes	Yes
494	Modelled	No	Modelled	No	No
495	Modelled	No	Modelled	No	No
496	Modelled	No	Modelled	Yes	No
497	Modelled	No	Modelled	No	No
498	Modelled	No	Modelled	Yes	Yes
499	Modelled	No	Modelled	No	No
500	Modelled	No	Modelled	Yes	No
501	Modelled	No	Modelled	Yes	Yes
502	Not_resolved	NA	Modelled	Yes	No
503	Modelled	No	Modelled	No	No
504	Modelled	No	Modelled	No	No
505	Modelled	No	Modelled	Yes	No
506	Modelled	No	Modelled	No	No
507	Modelled	No	Modelled	No	No
508	Modelled	No	Modelled	No	No
509	Modelled	No	Modelled	No	No
510	Modelled	No	Modelled	No	No
511	Modelled	No	Modelled	No	No
512	Modelled	No	Modelled	No	No
513	Modelled	No	Modelled	No	No
514	Modelled	No	Modelled	No	No
515	Modelled	No	Modelled	No	No
516	Modelled	No	Modelled	No	Yes
517	Modelled	Yes	Modelled	No	No
518	Modelled	No	Modelled	No	No
519	Modelled	Yes	Modelled	No	No
520	Modelled	Yes	Modelled	No	Yes
521	Modelled	No	Modelled	No	No
522	Modelled	No	Modelled	No	Yes
523	Modelled	No	Modelled	No	No
524	Modelled	No	Modelled	No	No
525	Modelled	No	Modelled	No	No
526	Modelled	No	Modelled	No	No
527	Modelled	No	Not_resolved	NA	No
528	Modelled	No	Not_resolved	NA	No
529	Modelled	No	Not_resolved	NA	No
530	Modelled	No	Not_resolved	NA	No
531	Modelled	No	Not_resolved	NA	No
532	Modelled	No	Not_resolved	NA	No
533	Modelled	No	Not_resolved	NA	No
534	Modelled	No	Not_resolved	NA	No
535	Modelled	No	Not_resolved	NA	No
536	Modelled	No	Not_resolved	NA	No
537	Modelled	No	Not_resolved	NA	No
538	Modelled	No	Not_resolved	NA	No
539	Modelled	No	Not_resolved	NA	No
540	Modelled	No	Not_resolved	NA	No
541	Modelled	No	Not_resolved	NA	No
542	Modelled	No	Not_resolved	NA	No
543	Modelled	No	Not_resolved	NA	No
544	Modelled	No	Not_resolved	NA	No
545	Modelled	No	Not_resolved	NA	No
546	Modelled	Yes	Not_resolved	NA	No
547	Modelled	Yes	Not_resolved	NA	Yes
548	Modelled	Yes	Not_resolved	NA	No
549	Modelled	No	Not_resolved	NA	No
550	Modelled	No	Not_resolved	NA	No
551	Modelled	No	Not_resolved	NA	No
552	Modelled	No	Not_resolved	NA	No
553	Modelled	No	Not_resolved	NA	No
554	Modelled	No	Not_resolved	NA	Yes
555	Modelled	No	Not_resolved	NA	No
556	Modelled	No	Not_resolved	NA	No
557	Modelled	No	Not_resolved	NA	No
558	Modelled	Yes	Not_resolved	NA	No
559	Modelled	Yes	Not_resolved	NA	No
560	Modelled	Yes	Not_resolved	NA	No
561	Modelled	No	Not_resolved	NA	No
562	Modelled	Yes	Not_resolved	NA	No
563	Modelled	Yes	Not_resolved	NA	No
564	Modelled	Yes	Not_resolved	NA	No
565	Modelled	Yes	Not_resolved	NA	No
566	Modelled	Yes	Not_resolved	NA	No
567	Modelled	Yes	Not_resolved	NA	No
568	Modelled	Yes	Not_resolved	NA	No
569	Modelled	Yes	Not_resolved	NA	No
570	Modelled	Yes	Not_resolved	NA	No
571	Modelled	Yes	Not_resolved	NA	No
572	Modelled	Yes	Not_resolved	NA	Yes
573	Modelled	No	Not_resolved	NA	Yes
574	Modelled	No	Not_resolved	NA	Yes
575	Modelled	No	Not_resolved	NA	No
576	Modelled	No	Not_resolved	NA	No
577	Modelled	No	Not_resolved	NA	No
578	Modelled	No	Not_resolved	NA	No
579	Modelled	No	Not_resolved	NA	No
580	Modelled	No	Not_resolved	NA	No
581	Modelled	No	Not_resolved	NA	No
582	Modelled	No	Not_resolved	NA	No
583	Modelled	No	Not_resolved	NA	Yes
584	Modelled	No	Not_resolved	NA	No
585	Modelled	No	Not_resolved	NA	No
586	Modelled	No	Not_resolved	NA	No
587	Modelled	No	Not_resolved	NA	No
588	Modelled	No	Not_resolved	NA	No
589	Modelled	Yes	Not_resolved	NA	No
590	Modelled	No	Not_resolved	NA	No
591	Modelled	No	Not_resolved	NA	No
592	Modelled	Yes	Not_resolved	NA	No
593	Modelled	No	Not_resolved	NA	Yes
594	Modelled	No	Not_resolved	NA	No
595	Modelled	No	Not_resolved	NA	No
596	Modelled	No	Not_resolved	NA	No
597	Modelled	No	Not_resolved	NA	No
598	Modelled	No	Not_resolved	NA	No
599	Modelled	No	Not_resolved	NA	No
600	Modelled	No	Not_resolved	NA	No
601	Modelled	No	Not_resolved	NA	No
602	Modelled	No	Not_resolved	NA	No
603	Modelled	No	Not_resolved	NA	No
604	Modelled	No	Not_resolved	NA	No
605	Modelled	No	Not_resolved	NA	No
606	Modelled	No	Not_resolved	NA	No
607	Modelled	No	Not_resolved	NA	No
608	Modelled	No	Not_resolved	NA	No
609	Modelled	No	Not_resolved	NA	No
610	Modelled	No	Not_resolved	NA	No
611	Modelled	No	Not_resolved	NA	No
612	Modelled	No	Not_resolved	NA	No
613	Modelled	Yes	Not_resolved	NA	Yes
614	Modelled	No	Not_resolved	NA	Yes
615	Modelled	No	Not_resolved	NA	No
616	Modelled	No	Not_resolved	NA	No
617	Modelled	No	Not_resolved	NA	No
618	Modelled	No	Not_resolved	NA	No
619	Modelled	No	Not_resolved	NA	Yes
620	Modelled	No	Not_resolved	NA	No
621	Not_resolved	NA	Not_resolved	NA	No
622	Not_resolved	NA	Not_resolved	NA	Yes
623	Not_resolved	NA	Not_resolved	NA	No
624	Not_resolved	NA	Not_resolved	NA	No
625	Not_resolved	NA	Not_resolved	NA	No
626	Not_resolved	NA	Not_resolved	NA	No
627	Not_resolved	NA	Not_resolved	NA	No
628	Not_resolved	NA	Not_resolved	NA	No
629	Not_resolved	NA	Not_resolved	NA	No
630	Not_resolved	NA	Not_resolved	NA	No
631	Not_resolved	NA	Not_resolved	NA	No
632	Not_resolved	NA	Not_resolved	NA	No
633	Not_resolved	NA	Not_resolved	NA	No
634	Not_resolved	NA	Not_resolved	NA	No
635	Not_resolved	NA	Not_resolved	NA	No
636	Not_resolved	NA	Not_resolved	NA	No
637	Not_resolved	NA	Not_resolved	NA	No
638	Not_resolved	NA	Not_resolved	NA	No
639	Not_resolved	NA	Not_resolved	NA	No
640	Not_resolved	NA	Not_resolved	NA	Yes
641	Modelled	No	Not_resolved	NA	No
642	Modelled	No	Not_resolved	NA	Yes
643	Modelled	No	Not_resolved	NA	No
644	Modelled	No	Not_resolved	NA	No
645	Modelled	No	Not_resolved	NA	No
646	Modelled	No	Not_resolved	NA	No
647	Modelled	Yes	Not_resolved	NA	Yes
648	Modelled	No	Not_resolved	NA	No
649	Modelled	No	Not_resolved	NA	No
650	Modelled	No	Not_resolved	NA	No
651	Modelled	No	Not_resolved	NA	No
652	Modelled	No	Not_resolved	NA	No
653	Modelled	No	Not_resolved	NA	No
654	Modelled	No	Not_resolved	NA	No
655	Modelled	No	Not_resolved	NA	No
656	Modelled	No	Not_resolved	NA	No
657	Modelled	No	Not_resolved	NA	No
658	Modelled	No	Not_resolved	NA	Yes
659	Modelled	No	Not_resolved	NA	No
660	Modelled	No	Not_resolved	NA	No
661	Modelled	No	Not_resolved	NA	Yes
662	Modelled	No	Not_resolved	NA	No
663	Modelled	No	Not_resolved	NA	No
664	Modelled	No	Not_resolved	NA	No
665	Modelled	Yes	Not_resolved	NA	No
666	Modelled	No	Not_resolved	NA	No
667	Modelled	Yes	Not_resolved	NA	No
668	Modelled	Yes	Not_resolved	NA	No
669	Modelled	Yes	Not_resolved	NA	No
670	Modelled	Yes	Not_resolved	NA	No
671	Modelled	Yes	Not_resolved	NA	No
672	Modelled	No	Not_resolved	NA	No
673	Modelled	No	Not_resolved	NA	No
674	Modelled	No	Not_resolved	NA	No
675	Modelled	No	Not_resolved	NA	Yes
676	Modelled	No	Not_resolved	NA	No
677	Not_resolved	NA	Not_resolved	NA	Yes
678	Not_resolved	NA	Not_resolved	NA	Yes
679	Not_resolved	NA	Not_resolved	NA	Yes
680	Not_resolved	NA	Not_resolved	NA	Yes
681	Not_resolved	NA	Not_resolved	NA	Yes
682	Not_resolved	NA	Not_resolved	NA	Yes
683	Not_resolved	NA	Not_resolved	NA	Yes
684	Not_resolved	NA	Not_resolved	NA	No
685	Not_resolved	NA	Not_resolved	NA	No
686	Not_resolved	NA	Not_resolved	NA	No
687	Not_resolved	NA	Not_resolved	NA	No
688	Not_resolved	NA	Not_resolved	NA	Yes
689	Modelled	No	Not_resolved	NA	Yes
690	Modelled	No	Not_resolved	NA	No
691	Modelled	No	Not_resolved	NA	No
692	Modelled	No	Not_resolved	NA	No
693	Modelled	No	Not_resolved	NA	No
694	Modelled	No	Not_resolved	NA	Yes
695	Modelled	No	Not_resolved	NA	No
696	Modelled	Yes	Not_resolved	NA	No
697	Modelled	Yes	Not_resolved	NA	No
698	Modelled	No	Not_resolved	NA	No
699	Modelled	Yes	Not_resolved	NA	No
700	Modelled	Yes	Not_resolved	NA	No
701	Modelled	Yes	Not_resolved	NA	Yes
702	Modelled	Yes	Not_resolved	NA	No
703	Modelled	Yes	Not_resolved	NA	No
704	Modelled	Yes	Not_resolved	NA	Yes
705	Modelled	Yes	Not_resolved	NA	No
706	Modelled	Yes	Not_resolved	NA	No
707	Modelled	Yes	Not_resolved	NA	No
708	Modelled	No	Not_resolved	NA	No
709	Modelled	Yes	Not_resolved	NA	No
710	Modelled	No	Not_resolved	NA	No
711	Modelled	Yes	Not_resolved	NA	No
712	Modelled	Yes	Not_resolved	NA	No
713	Modelled	Yes	Not_resolved	NA	No
714	Modelled	No	Not_resolved	NA	No
715	Modelled	Yes	Not_resolved	NA	No
716	Modelled	No	Not_resolved	NA	No
717	Modelled	No	Not_resolved	NA	No
718	Modelled	No	Not_resolved	NA	No
719	Modelled	No	Not_resolved	NA	No
720	Modelled	No	Not_resolved	NA	No
721	Modelled	No	Not_resolved	NA	No
722	Modelled	No	Not_resolved	NA	No
723	Modelled	No	Not_resolved	NA	No
724	Modelled	No	Not_resolved	NA	No
725	Modelled	No	Not_resolved	NA	No
726	Modelled	No	Not_resolved	NA	No
727	Modelled	No	Not_resolved	NA	No
728	Modelled	No	Not_resolved	NA	No
729	Modelled	No	Not_resolved	NA	No
730	Modelled	No	Not_resolved	NA	No
731	Modelled	No	Not_resolved	NA	No
732	Modelled	No	Not_resolved	NA	No
733	Modelled	No	Not_resolved	NA	No
734	Modelled	No	Not_resolved	NA	No
735	Modelled	No	Not_resolved	NA	No
736	Modelled	No	Not_resolved	NA	No
737	Modelled	Yes	Not_resolved	NA	No
738	Modelled	No	Not_resolved	NA	No
739	Modelled	No	Not_resolved	NA	No
740	Modelled	Yes	Not_resolved	NA	No
741	Modelled	No	Not_resolved	NA	No
742	Modelled	No	Not_resolved	NA	No
743	Modelled	No	Not_resolved	NA	No
744	Modelled	No	Not_resolved	NA	No
745	Modelled	No	Not_resolved	NA	No
746	Modelled	No	Not_resolved	NA	No
747	Modelled	No	Not_resolved	NA	No
748	Modelled	No	Not_resolved	NA	No
749	Modelled	No	Not_resolved	NA	No
750	Modelled	No	Not_resolved	NA	No
751	Modelled	No	Not_resolved	NA	No
752	Modelled	No	Not_resolved	NA	No
753	Modelled	No	Not_resolved	NA	No
754	Modelled	No	Not_resolved	NA	No
755	Modelled	Yes	Not_resolved	NA	No
756	Modelled	Yes	Not_resolved	NA	No
757	Modelled	Yes	Not_resolved	NA	No
758	Modelled	Yes	Not_resolved	NA	No
759	Modelled	Yes	Not_resolved	NA	No
760	Modelled	No	Not_resolved	NA	No
761	Modelled	No	Not_resolved	NA	No
762	Modelled	Yes	Not_resolved	NA	No
763	Modelled	No	Not_resolved	NA	No
764	Modelled	No	Not_resolved	NA	Yes
765	Modelled	Yes	Not_resolved	NA	Yes
766	Modelled	No	Not_resolved	NA	No
767	Modelled	No	Not_resolved	NA	No
768	Modelled	No	Not_resolved	NA	No
769	Modelled	No	Not_resolved	NA	No
770	Modelled	No	Not_resolved	NA	No
771	Modelled	No	Not_resolved	NA	No
772	Modelled	No	Not_resolved	NA	No
773	Modelled	No	Not_resolved	NA	No
774	Modelled	No	Not_resolved	NA	No
775	Modelled	No	Not_resolved	NA	No
776	Modelled	No	Not_resolved	NA	No
777	Modelled	No	Not_resolved	NA	No
778	Modelled	No	Not_resolved	NA	No
779	Modelled	No	Not_resolved	NA	No
780	Modelled	No	Not_resolved	NA	Yes
781	Modelled	No	Not_resolved	NA	No
782	Modelled	No	Not_resolved	NA	No
783	Modelled	No	Not_resolved	NA	No
784	Modelled	Yes	Not_resolved	NA	No
785	Modelled	No	Not_resolved	NA	No
786	Modelled	Yes	Not_resolved	NA	No
787	Modelled	Yes	Not_resolved	NA	No
788	Modelled	Yes	Not_resolved	NA	No
789	Modelled	Yes	Not_resolved	NA	No
790	Modelled	Yes	Not_resolved	NA	No
791	Modelled	No	Not_resolved	NA	No
792	Modelled	Yes	Not_resolved	NA	No
793	Modelled	No	Not_resolved	NA	No
794	Modelled	No	Not_resolved	NA	No
795	Modelled	No	Not_resolved	NA	No
796	Modelled	Yes	Not_resolved	NA	Yes
797	Modelled	Yes	Not_resolved	NA	No
798	Modelled	No	Not_resolved	NA	No
799	Modelled	No	Not_resolved	NA	No
800	Modelled	No	Not_resolved	NA	No
801	Modelled	No	Not_resolved	NA	No
802	Modelled	No	Not_resolved	NA	No
803	Modelled	No	Not_resolved	NA	No
804	Modelled	No	Not_resolved	NA	No
805	Modelled	No	Not_resolved	NA	No
806	Modelled	No	Not_resolved	NA	No
807	Modelled	No	Not_resolved	NA	No
808	Modelled	No	Not_resolved	NA	No
809	Modelled	No	Not_resolved	NA	No
810	Modelled	No	Not_resolved	NA	No
811	Modelled	No	Not_resolved	NA	No
812	Modelled	No	Not_resolved	NA	No
813	Modelled	No	Not_resolved	NA	Yes
814	Modelled	No	Not_resolved	NA	No
815	Modelled	No	Not_resolved	NA	No
816	Modelled	No	Not_resolved	NA	No
817	Modelled	No	Not_resolved	NA	No
818	Modelled	No	Not_resolved	NA	No
819	Modelled	No	Not_resolved	NA	No
820	Modelled	No	Not_resolved	NA	No
821	Modelled	No	Not_resolved	NA	No
822	Modelled	No	Not_resolved	NA	Yes
823	Modelled	No	Not_resolved	NA	No
824	Modelled	No	Not_resolved	NA	No
825	Modelled	No	Not_resolved	NA	No
826	Modelled	No	Not_resolved	NA	No
827	Modelled	No	Not_resolved	NA	No
828	Not_resolved	NA	Not_resolved	NA	No
829	Not_resolved	NA	Not_resolved	NA	No
830	Not_resolved	NA	Not_resolved	NA	No
831	Not_resolved	NA	Not_resolved	NA	No
832	Not_resolved	NA	Not_resolved	NA	No
833	Not_resolved	NA	Not_resolved	NA	No
834	Not_resolved	NA	Not_resolved	NA	No
835	Not_resolved	NA	Not_resolved	NA	No
836	Not_resolved	NA	Not_resolved	NA	No
837	Not_resolved	NA	Not_resolved	NA	No
838	Not_resolved	NA	Not_resolved	NA	No
839	Not_resolved	NA	Not_resolved	NA	No
840	Not_resolved	NA	Not_resolved	NA	No
841	Not_resolved	NA	Not_resolved	NA	No
842	Not_resolved	NA	Not_resolved	NA	No
843	Not_resolved	NA	Not_resolved	NA	No
844	Not_resolved	NA	Not_resolved	NA	No
845	Not_resolved	NA	Not_resolved	NA	Yes
846	Not_resolved	NA	Not_resolved	NA	No
847	Not_resolved	NA	Not_resolved	NA	No
848	Not_resolved	NA	Not_resolved	NA	No
849	Not_resolved	NA	Not_resolved	NA	No
850	Not_resolved	NA	Not_resolved	NA	No
851	Not_resolved	NA	Not_resolved	NA	No
852	Not_resolved	NA	Not_resolved	NA	No
853	Not_resolved	NA	Not_resolved	NA	No
854	Modelled	Yes	Not_resolved	NA	No
855	Modelled	Yes	Not_resolved	NA	No
856	Modelled	Yes	Not_resolved	NA	No
857	Modelled	Yes	Not_resolved	NA	No
858	Modelled	No	Not_resolved	NA	No
859	Modelled	No	Not_resolved	NA	Yes
860	Modelled	No	Not_resolved	NA	No
861	Modelled	Yes	Not_resolved	NA	No
862	Modelled	Yes	Not_resolved	NA	No
863	Modelled	Yes	Not_resolved	NA	No
864	Modelled	Yes	Not_resolved	NA	No
865	Modelled	Yes	Not_resolved	NA	No
866	Modelled	Yes	Not_resolved	NA	No
867	Modelled	No	Not_resolved	NA	No
868	Modelled	No	Not_resolved	NA	No
869	Modelled	Yes	Not_resolved	NA	No
870	Modelled	No	Not_resolved	NA	No
871	Modelled	No	Not_resolved	NA	No
872	Modelled	Yes	Not_resolved	NA	No
873	Modelled	Yes	Not_resolved	NA	No
874	Modelled	No	Not_resolved	NA	No
875	Modelled	No	Not_resolved	NA	No
876	Modelled	No	Not_resolved	NA	No
877	Modelled	No	Not_resolved	NA	No
878	Modelled	No	Not_resolved	NA	No
879	Modelled	Yes	Not_resolved	NA	Yes
880	Modelled	No	Not_resolved	NA	No
881	Modelled	No	Not_resolved	NA	No
882	Modelled	No	Not_resolved	NA	No
883	Modelled	Yes	Not_resolved	NA	No
884	Modelled	No	Not_resolved	NA	No
885	Modelled	No	Not_resolved	NA	Yes
886	Modelled	Yes	Not_resolved	NA	Yes
887	Modelled	No	Not_resolved	NA	No
888	Modelled	No	Not_resolved	NA	No
889	Modelled	Yes	Not_resolved	NA	No
890	Modelled	Yes	Not_resolved	NA	No
891	Modelled	Yes	Not_resolved	NA	No
892	Modelled	Yes	Not_resolved	NA	No
893	Modelled	Yes	Not_resolved	NA	No
894	Modelled	Yes	Not_resolved	NA	No
895	Modelled	Yes	Not_resolved	NA	No
896	Modelled	Yes	Not_resolved	NA	No
897	Modelled	Yes	Not_resolved	NA	No
898	Modelled	Yes	Not_resolved	NA	No
899	Modelled	No	Not_resolved	NA	No
900	Modelled	Yes	Not_resolved	NA	No
901	Modelled	No	Not_resolved	NA	No
902	Modelled	No	Not_resolved	NA	No
903	Modelled	No	Not_resolved	NA	No
904	Modelled	Yes	Not_resolved	NA	No
905	Modelled	No	Not_resolved	NA	No
906	Modelled	No	Not_resolved	NA	No
907	Modelled	No	Not_resolved	NA	No
908	Modelled	No	Not_resolved	NA	No
909	Modelled	No	Not_resolved	NA	No
910	Modelled	No	Not_resolved	NA	No
911	Modelled	No	Not_resolved	NA	No
912	Modelled	Yes	Not_resolved	NA	No
913	Modelled	Yes	Not_resolved	NA	No
914	Modelled	Yes	Not_resolved	NA	No
915	Modelled	No	Not_resolved	NA	No
916	Modelled	No	Not_resolved	NA	No
917	Modelled	Yes	Not_resolved	NA	No
918	Modelled	Yes	Not_resolved	NA	No
919	Modelled	No	Not_resolved	NA	No
920	Modelled	Yes	Not_resolved	NA	No
921	Modelled	No	Not_resolved	NA	No
922	Modelled	No	Not_resolved	NA	Yes
923	Modelled	No	Not_resolved	NA	No
924	Modelled	No	Not_resolved	NA	No
925	Modelled	No	Not_resolved	NA	No
926	Modelled	No	Not_resolved	NA	No
927	Modelled	No	Not_resolved	NA	No
928	Modelled	No	Not_resolved	NA	No
929	Modelled	No	Not_resolved	NA	Yes
930	Modelled	No	Not_resolved	NA	No
931	Modelled	No	Not_resolved	NA	No
932	Modelled	No	Not_resolved	NA	Yes
933	Modelled	No	Not_resolved	NA	No
934	Modelled	No	Not_resolved	NA	No
935	Modelled	No	Not_resolved	NA	No
936	Modelled	No	Not_resolved	NA	Yes
937	Modelled	No	Not_resolved	NA	No
938	Modelled	No	Not_resolved	NA	Yes
939	Modelled	No	Not_resolved	NA	Yes
940	Modelled	No	Not_resolved	NA	No
941	Modelled	No	Not_resolved	NA	No
942	Modelled	No	Not_resolved	NA	No
943	Modelled	No	Not_resolved	NA	No
944	Modelled	No	Not_resolved	NA	No
945	Modelled	No	Not_resolved	NA	No
946	Modelled	No	Not_resolved	NA	No
947	Modelled	No	Not_resolved	NA	No
948	Modelled	No	Not_resolved	NA	No
949	Modelled	No	Not_resolved	NA	No
950	Modelled	No	Not_resolved	NA	No
951	Modelled	No	Not_resolved	NA	No
952	Modelled	No	Not_resolved	NA	No
953	Modelled	No	Not_resolved	NA	No
954	Modelled	No	Not_resolved	NA	Yes
955	Modelled	No	Not_resolved	NA	No
956	Modelled	No	Not_resolved	NA	No
957	Modelled	Yes	Not_resolved	NA	No
958	Modelled	No	Not_resolved	NA	No
959	Modelled	No	Not_resolved	NA	No
960	Modelled	No	Not_resolved	NA	No
961	Modelled	Yes	Not_resolved	NA	No
962	Modelled	No	Not_resolved	NA	No
963	Modelled	Yes	Not_resolved	NA	No
964	Modelled	Yes	Not_resolved	NA	No
965	Modelled	Yes	Not_resolved	NA	No
966	Modelled	Yes	Not_resolved	NA	No
967	Modelled	Yes	Not_resolved	NA	No
968	Modelled	Yes	Not_resolved	NA	No
969	Modelled	Yes	Not_resolved	NA	Yes
970	Modelled	Yes	Not_resolved	NA	No
971	Modelled	Yes	Not_resolved	NA	No
972	Modelled	No	Not_resolved	NA	No
973	Modelled	No	Not_resolved	NA	No
974	Modelled	No	Not_resolved	NA	No
975	Modelled	Yes	Not_resolved	NA	No
976	Modelled	No	Not_resolved	NA	No
977	Modelled	No	Not_resolved	NA	No
978	Modelled	Yes	Not_resolved	NA	No
979	Modelled	Yes	Not_resolved	NA	No
980	Modelled	No	Not_resolved	NA	No
981	Modelled	Yes	Not_resolved	NA	No
982	Modelled	Yes	Not_resolved	NA	Yes
983	Modelled	Yes	Not_resolved	NA	No
984	Modelled	Yes	Not_resolved	NA	No
985	Modelled	Yes	Not_resolved	NA	No
986	Modelled	No	Not_resolved	NA	No
987	Modelled	Yes	Not_resolved	NA	Yes
988	Modelled	No	Not_resolved	NA	No
989	Modelled	No	Not_resolved	NA	No
990	Modelled	No	Not_resolved	NA	No
991	Modelled	No	Not_resolved	NA	No
992	Modelled	No	Not_resolved	NA	No
993	Modelled	No	Not_resolved	NA	No
994	Modelled	No	Not_resolved	NA	No
995	Modelled	Yes	Not_resolved	NA	No
996	Modelled	No	Not_resolved	NA	No
997	Modelled	No	Not_resolved	NA	No
998	Modelled	No	Not_resolved	NA	No
999	Modelled	Yes	Not_resolved	NA	No
1000	Modelled	No	Not_resolved	NA	No
1001	Modelled	No	Not_resolved	NA	No
1002	Modelled	Yes	Not_resolved	NA	No
1003	Modelled	Yes	Not_resolved	NA	No
1004	Modelled	No	Not_resolved	NA	No
1005	Modelled	Yes	Not_resolved	NA	No
1006	Modelled	Yes	Not_resolved	NA	No
1007	Modelled	No	Not_resolved	NA	No
1008	Modelled	No	Not_resolved	NA	No
1009	Modelled	No	Not_resolved	NA	No
1010	Modelled	Yes	Not_resolved	NA	No
1011	Modelled	No	Not_resolved	NA	No
1012	Modelled	Yes	Not_resolved	NA	No
1013	Modelled	Yes	Not_resolved	NA	No
1014	Modelled	No	Not_resolved	NA	Yes
1015	Modelled	No	Not_resolved	NA	No
1016	Modelled	No	Not_resolved	NA	No
1017	Modelled	Yes	Not_resolved	NA	No
1018	Modelled	No	Not_resolved	NA	No
1019	Modelled	Yes	Not_resolved	NA	No
1020	Modelled	No	Not_resolved	NA	No
1021	Modelled	No	Not_resolved	NA	No
1022	Modelled	No	Not_resolved	NA	No
1023	Modelled	No	Not_resolved	NA	No
1024	Modelled	No	Not_resolved	NA	No
1025	Modelled	No	Not_resolved	NA	No
1026	Modelled	No	Not_resolved	NA	No
1027	Modelled	No	Not_resolved	NA	No
1028	Modelled	No	Not_resolved	NA	No
1029	Modelled	No	Not_resolved	NA	No
1030	Modelled	Yes	Not_resolved	NA	No
1031	Modelled	Yes	Not_resolved	NA	No
1032	Modelled	No	Not_resolved	NA	No
1033	Modelled	No	Not_resolved	NA	No
1034	Modelled	Yes	Not_resolved	NA	No
1035	Modelled	No	Not_resolved	NA	No
1036	Modelled	No	Not_resolved	NA	No
1037	Modelled	No	Not_resolved	NA	No
1038	Modelled	No	Not_resolved	NA	No
1039	Modelled	Yes	Not_resolved	NA	No
1040	Modelled	Yes	Not_resolved	NA	No
1041	Modelled	Yes	Not_resolved	NA	No
1042	Modelled	No	Not_resolved	NA	No
1043	Modelled	No	Not_resolved	NA	No
1044	Modelled	No	Not_resolved	NA	No
1045	Modelled	Yes	Not_resolved	NA	No
1046	Modelled	Yes	Not_resolved	NA	No
1047	Modelled	Yes	Not_resolved	NA	No
1048	Modelled	No	Not_resolved	NA	No
1049	Modelled	No	Not_resolved	NA	No
1050	Modelled	No	Not_resolved	NA	No
1051	Modelled	No	Not_resolved	NA	No
1052	Modelled	No	Not_resolved	NA	No
1053	Modelled	No	Not_resolved	NA	No
1054	Modelled	No	Not_resolved	NA	No
1055	Modelled	No	Not_resolved	NA	No
1056	Modelled	No	Not_resolved	NA	No
1057	Modelled	No	Not_resolved	NA	No
1058	Modelled	No	Not_resolved	NA	No
1059	Modelled	No	Not_resolved	NA	No
1060	Modelled	No	Not_resolved	NA	No
1061	Modelled	No	Not_resolved	NA	No
1062	Modelled	No	Not_resolved	NA	No
1063	Modelled	No	Not_resolved	NA	No
1064	Modelled	No	Not_resolved	NA	No
1065	Modelled	No	Not_resolved	NA	Yes
1066	Modelled	No	Not_resolved	NA	No
1067	Modelled	No	Not_resolved	NA	No
1068	Modelled	No	Not_resolved	NA	No
1069	Modelled	No	Not_resolved	NA	No
1070	Modelled	No	Not_resolved	NA	No
1071	Modelled	No	Not_resolved	NA	No
1072	Modelled	Yes	Not_resolved	NA	No
1073	Modelled	No	Not_resolved	NA	Yes
1074	Modelled	Yes	Not_resolved	NA	No
1075	Modelled	No	Not_resolved	NA	No
1076	Modelled	No	Not_resolved	NA	No
1077	Modelled	Yes	Not_resolved	NA	No
1078	Modelled	No	Not_resolved	NA	Yes
1079	Modelled	Yes	Not_resolved	NA	No
1080	Modelled	No	Not_resolved	NA	No
1081	Modelled	No	Not_resolved	NA	No
1082	Modelled	No	Not_resolved	NA	No
1083	Modelled	No	Not_resolved	NA	No
1084	Modelled	No	Not_resolved	NA	No
1085	Modelled	No	Not_resolved	NA	No
1086	Modelled	No	Not_resolved	NA	No
1087	Modelled	No	Not_resolved	NA	Yes
1088	Modelled	No	Not_resolved	NA	No
1089	Modelled	Yes	Not_resolved	NA	No
1090	Modelled	Yes	Not_resolved	NA	No
1091	Modelled	No	Not_resolved	NA	Yes
1092	Modelled	No	Not_resolved	NA	No
1093	Modelled	No	Not_resolved	NA	No
1094	Modelled	Yes	Not_resolved	NA	No
1095	Modelled	No	Not_resolved	NA	No
1096	Modelled	No	Not_resolved	NA	No
1097	Modelled	No	Not_resolved	NA	No
1098	Modelled	No	Not_resolved	NA	No
1099	Modelled	No	Not_resolved	NA	No
1100	Modelled	No	Not_resolved	NA	No
1101	Modelled	No	Not_resolved	NA	No
1102	Modelled	No	Not_resolved	NA	Yes
1103	Modelled	No	Not_resolved	NA	No
1104	Modelled	No	Not_resolved	NA	Yes
1105	Modelled	No	Not_resolved	NA	No
1106	Modelled	No	Not_resolved	NA	No
1107	Modelled	Yes	Not_resolved	NA	No
1108	Modelled	No	Not_resolved	NA	No
1109	Modelled	No	Not_resolved	NA	No
1110	Modelled	No	Not_resolved	NA	No
1111	Modelled	Yes	Not_resolved	NA	Yes
1112	Modelled	No	Not_resolved	NA	No
1113	Modelled	No	Not_resolved	NA	No
1114	Modelled	No	Not_resolved	NA	No
1115	Modelled	No	Not_resolved	NA	No
1116	Modelled	No	Not_resolved	NA	No
1117	Modelled	No	Not_resolved	NA	Yes
1118	Modelled	No	Not_resolved	NA	Yes
1119	Modelled	No	Not_resolved	NA	No
1120	Modelled	No	Not_resolved	NA	No
1121	Modelled	Yes	Not_resolved	NA	No
1122	Modelled	No	Not_resolved	NA	Yes
1123	Modelled	Yes	Not_resolved	NA	No
1124	Modelled	No	Not_resolved	NA	No
1125	Modelled	No	Not_resolved	NA	No
1126	Modelled	No	Not_resolved	NA	No
1127	Modelled	No	Not_resolved	NA	No
1128	Modelled	Yes	Not_resolved	NA	No
1129	Modelled	No	Not_resolved	NA	No
1130	Modelled	No	Not_resolved	NA	No
1131	Modelled	No	Not_resolved	NA	No
1132	Modelled	No	Not_resolved	NA	No
1133	Modelled	No	Not_resolved	NA	Yes
1134	Modelled	No	Not_resolved	NA	No
1135	Modelled	No	Not_resolved	NA	No
1136	Modelled	No	Not_resolved	NA	No
1137	Modelled	No	Not_resolved	NA	No
1138	Modelled	No	Not_resolved	NA	No
1139	Modelled	No	Not_resolved	NA	Yes
1140	Modelled	No	Not_resolved	NA	No
1141	Modelled	Yes	Not_resolved	NA	No
1142	Modelled	No	Not_resolved	NA	No
1143	Modelled	No	Not_resolved	NA	No
1144	Modelled	Yes	Not_resolved	NA	Yes
1145	Modelled	Yes	Not_resolved	NA	No
1146	Modelled	No	Not_resolved	NA	Yes
1147	Modelled	No	Not_resolved	NA	No
1148	Not_resolved	NA	Not_resolved	NA	No
1149	Not_resolved	NA	Not_resolved	NA	No
1150	Not_resolved	NA	Not_resolved	NA	Yes
1151	Not_resolved	NA	Not_resolved	NA	No
1152	Not_resolved	NA	Not_resolved	NA	No
1153	Not_resolved	NA	Not_resolved	NA	Yes
1154	Not_resolved	NA	Not_resolved	NA	No
1155	Not_resolved	NA	Not_resolved	NA	No
1156	Not_resolved	NA	Not_resolved	NA	No
1157	Not_resolved	NA	Not_resolved	NA	No
1158	Not_resolved	NA	Not_resolved	NA	No
1159	Not_resolved	NA	Not_resolved	NA	No
1160	Not_resolved	NA	Not_resolved	NA	No
1161	Not_resolved	NA	Not_resolved	NA	No
1162	Not_resolved	NA	Not_resolved	NA	Yes
1163	Not_resolved	NA	Not_resolved	NA	Yes
1164	Not_resolved	NA	Not_resolved	NA	No
1165	Not_resolved	NA	Not_resolved	NA	No
1166	Not_resolved	NA	Not_resolved	NA	No
1167	Not_resolved	NA	Not_resolved	NA	No
1168	Not_resolved	NA	Not_resolved	NA	No
1169	Not_resolved	NA	Not_resolved	NA	No
1170	Not_resolved	NA	Not_resolved	NA	No
1171	Not_resolved	NA	Not_resolved	NA	No
1172	Not_resolved	NA	Not_resolved	NA	No
1173	Not_resolved	NA	Not_resolved	NA	No
1174	Not_resolved	NA	Not_resolved	NA	No
1175	Not_resolved	NA	Not_resolved	NA	No
1176	Not_resolved	NA	Not_resolved	NA	Yes
1177	Not_resolved	NA	Not_resolved	NA	No
1178	Not_resolved	NA	Not_resolved	NA	No
1179	Not_resolved	NA	Not_resolved	NA	No
1180	Not_resolved	NA	Not_resolved	NA	No
1181	Not_resolved	NA	Not_resolved	NA	No
1182	Not_resolved	NA	Not_resolved	NA	No
1183	Not_resolved	NA	Not_resolved	NA	No
1184	Not_resolved	NA	Not_resolved	NA	No
1185	Not_resolved	NA	Not_resolved	NA	No
1186	Not_resolved	NA	Not_resolved	NA	No
1187	Not_resolved	NA	Not_resolved	NA	No
1188	Not_resolved	NA	Not_resolved	NA	No
1189	Not_resolved	NA	Not_resolved	NA	No
1190	Not_resolved	NA	Not_resolved	NA	No
1191	Not_resolved	NA	Not_resolved	NA	Yes
1192	Not_resolved	NA	Not_resolved	NA	No
1193	Not_resolved	NA	Not_resolved	NA	No
1194	Not_resolved	NA	Not_resolved	NA	No
1195	Not_resolved	NA	Not_resolved	NA	No
1196	Not_resolved	NA	Not_resolved	NA	No
1197	Not_resolved	NA	Not_resolved	NA	No
1198	Not_resolved	NA	Not_resolved	NA	No
1199	Not_resolved	NA	Not_resolved	NA	No
1200	Not_resolved	NA	Not_resolved	NA	No
1201	Not_resolved	NA	Not_resolved	NA	No
1202	Not_resolved	NA	Not_resolved	NA	Yes
1203	Not_resolved	NA	Not_resolved	NA	Yes
1204	Not_resolved	NA	Not_resolved	NA	No
1205	Not_resolved	NA	Not_resolved	NA	No
1206	Not_resolved	NA	Not_resolved	NA	No
1207	Not_resolved	NA	Not_resolved	NA	No
1208	Not_resolved	NA	Not_resolved	NA	No
1209	Not_resolved	NA	Not_resolved	NA	No
1210	Not_resolved	NA	Not_resolved	NA	No
1211	Not_resolved	NA	Not_resolved	NA	No
1212	Not_resolved	NA	Not_resolved	NA	No
1213	Not_resolved	NA	Not_resolved	NA	No
1214	Not_resolved	NA	Not_resolved	NA	No
1215	Not_resolved	NA	Not_resolved	NA	No
1216	Not_resolved	NA	Not_resolved	NA	No
1217	Not_resolved	NA	Not_resolved	NA	No
1218	Not_resolved	NA	Not_resolved	NA	No
1219	Not_resolved	NA	Not_resolved	NA	Yes
1220	Not_resolved	NA	Not_resolved	NA	No
1221	Not_resolved	NA	Not_resolved	NA	No
1222	Not_resolved	NA	Not_resolved	NA	No
1223	Not_resolved	NA	Not_resolved	NA	Yes
1224	Not_resolved	NA	Not_resolved	NA	No
1225	Not_resolved	NA	Not_resolved	NA	No
1226	Not_resolved	NA	Not_resolved	NA	No
1227	Not_resolved	NA	Not_resolved	NA	No
1228	Not_resolved	NA	Not_resolved	NA	Yes
1229	Not_resolved	NA	Not_resolved	NA	Yes
1230	Not_resolved	NA	Not_resolved	NA	Yes
1231	Not_resolved	NA	Not_resolved	NA	No
1232	Not_resolved	NA	Not_resolved	NA	No
1233	Not_resolved	NA	Not_resolved	NA	No
1234	Not_resolved	NA	Not_resolved	NA	No
1235	Not_resolved	NA	Not_resolved	NA	Yes
1236	Not_resolved	NA	Not_resolved	NA	Yes
1237	Not_resolved	NA	Not_resolved	NA	No
1238	Not_resolved	NA	Not_resolved	NA	No
1239	Not_resolved	NA	Not_resolved	NA	No
1240	Not_resolved	NA	Not_resolved	NA	No
1241	Not_resolved	NA	Not_resolved	NA	Yes
1242	Not_resolved	NA	Not_resolved	NA	Yes
1243	Not_resolved	NA	Not_resolved	NA	Yes
1244	Not_resolved	NA	Not_resolved	NA	No
1245	Not_resolved	NA	Not_resolved	NA	No
1246	Not_resolved	NA	Not_resolved	NA	Yes
1247	Not_resolved	NA	Not_resolved	NA	Yes
1248	Not_resolved	NA	Not_resolved	NA	Yes
1249	Not_resolved	NA	Not_resolved	NA	No
1250	Not_resolved	NA	Not_resolved	NA	Yes
1251	Not_resolved	NA	Not_resolved	NA	Yes
1252	Not_resolved	NA	Not_resolved	NA	Yes
1253	Not_resolved	NA	Not_resolved	NA	No
1254	Not_resolved	NA	Not_resolved	NA	Yes
1255	Not_resolved	NA	Not_resolved	NA	No
1256	Not_resolved	NA	Not_resolved	NA	Yes
1257	Not_resolved	NA	Not_resolved	NA	No
1258	Not_resolved	NA	Not_resolved	NA	No
1259	Not_resolved	NA	Not_resolved	NA	No
1260	Not_resolved	NA	Not_resolved	NA	No
1261	Not_resolved	NA	Not_resolved	NA	No
1262	Not_resolved	NA	Not_resolved	NA	No
1263	Not_resolved	NA	Not_resolved	NA	No
1264	Not_resolved	NA	Not_resolved	NA	Yes
1265	Not_resolved	NA	Not_resolved	NA	No
1266	Not_resolved	NA	Not_resolved	NA	No
1267	Not_resolved	NA	Not_resolved	NA	No
1268	Not_resolved	NA	Not_resolved	NA	No
1269	Not_resolved	NA	Not_resolved	NA	No
1270	Not_resolved	NA	Not_resolved	NA	No
1271	Not_resolved	NA	Not_resolved	NA	No
1272	Not_resolved	NA	Not_resolved	NA	No
1273	Not_resolved	NA	Not_resolved	NA	No
