## Supplemental File 6 for "RECUR: Identifying recurrent amino acid substitutions from multiple sequence alignments"

Supplementary Table S6. Relative solvant accessibility for the 6VXX S protein structure
Total (Å2) - total solvent accessible surface area of the residue
Apolar (Å2) - The solvent accessible area contributed by apolar atoms
Backbone (Å2) - The solvent accessible area contributed by backbone atoms
Sidechain (Å2) - The solvent accessible area contributed by side chain atoms
Ratio(%) - The relative solvent accessibility given as a percentage of the maximum possible for that residue type
In/Out - classification of whether the residue is buried (i), exposed (o) or partially exposed (p)
Residue_type	Residue	Total (Å2)	Apolar (Å2)	Backbone (Å2)	Sidechain (Å2)	Ratio(%)	In/Out
ALA	27	78.4	46.83	49.97	28.43	43.8	p
TYR	28	143.07	82.87	21.88	121.19	62.8	o
THR	29	15.13	11.06	10.58	4.55	4.3	i
ASN	30	53	23.97	1.45	51.55	45.1	p
SER	31	0.02	0.01	0	0.02	0	i
PHE	32	40.87	40.87	0	40.87	22.7	p
THR	33	30.44	28.53	0.09	30.34	28.6	p
ARG	34	12.31	0.42	0.4	11.91	6.1	i
GLY	35	0.05	0	0.05	0	0.1	i
VAL	36	0.15	0.13	0.02	0.13	0.1	i
TYR	37	0	0	0	0	0	i
TYR	38	9.87	4.68	0.15	9.72	5	i
PRO	39	25.06	7.61	17.45	7.61	7.2	i
ASP	40	55.47	38.24	9.67	45.8	40.5	p
LYS	41	62.17	33.78	0.25	61.93	37.6	p
VAL	42	11.1	9.11	1.99	9.11	7.5	i
PHE	43	3.77	3.28	0.53	3.24	1.8	i
ARG	44	28.13	10.46	3.18	24.95	12.8	i
SER	45	35.21	2.31	13.18	22.04	28.5	p
SER	46	79.77	49.8	32.38	47.4	61.2	o
VAL	47	33.23	32.69	8.88	24.35	19.9	i
LEU	48	56.18	41.11	15.06	41.11	28.1	p
HIS	49	55.92	39.45	3.35	52.58	34	p
SER	50	44.25	14.77	17.42	26.82	34.7	p
THR	51	24.23	11.92	9.12	15.1	14.2	i
GLN	52	115.6	26.74	24.95	90.64	63.1	o
ASP	53	27.27	9.67	7.4	19.87	17.6	i
LEU	54	31.19	31.19	0	31.19	21.3	p
PHE	55	0	0	0	0	0	i
LEU	56	1.34	1.34	0	1.34	0.9	i
PRO	57	8.19	8.19	0	8.19	7.8	i
PHE	58	11.62	6.46	5.18	6.44	3.6	i
PHE	59	96.69	78.17	18.55	78.13	43.4	p
SER	60	34.23	34.19	12.11	22.13	28.6	p
ASN	61	106.98	18.74	19.95	87.02	76.1	o
VAL	62	1.12	1.12	1.12	0	0	i
THR	63	38.03	23.09	0.01	38.02	35.8	p
TRP	64	47.18	42.29	4.89	42.29	18.8	i
PHE	65	13.75	13.75	0.3	13.46	7.5	i
HIS	66	65.21	55.89	2.26	62.95	40.7	p
ALA	67	31.02	12.96	26.93	4.08	6.3	i
ILE	68	130.49	109.78	32.43	98.06	66.6	o
HIS	69	227.75	145.61	85.32	142.44	92.1	o
ASP	80	82	29.92	37.07	44.93	39.8	p
ASN	81	22.55	0.55	1.86	20.69	18.1	i
PRO	82	55.61	55.61	14.29	41.32	39.3	p
VAL	83	67.1	47.58	19.51	47.58	38.9	p
LEU	84	22.38	22.38	0.01	22.37	15.3	i
PRO	85	74.2	74.2	0.36	73.84	70.2	o
PHE	86	3.21	3.21	0	3.21	1.8	i
ASN	87	85.87	30.54	30.13	55.74	48.8	p
ASP	88	96.23	19.28	11.23	84.99	75.2	o
GLY	89	0.02	0	0.02	0	0	i
VAL	90	0	0	0	0	0	i
TYR	91	0	0	0	0	0	i
PHE	92	0	0	0	0	0	i
ALA	93	0	0	0	0	0	i
SER	94	0.36	0	0	0.36	0.5	i
THR	95	0.8	0.63	0	0.8	0.8	i
GLU	96	5.16	5.15	0	5.16	3.7	i
LYS	97	140.31	70.27	31.79	108.52	66	o
SER	98	60.98	47.25	24.55	36.43	47.1	p
ASN	99	51.05	30.74	1.77	49.28	43.1	p
ILE	100	23.63	23.63	0	23.63	16	i
ILE	101	0.64	0.26	0.38	0.26	0.2	i
ARG	102	42.21	5.53	1.72	40.49	20.7	p
GLY	103	0	0	0	0	0	i
TRP	104	12.8	12.8	0	12.8	5.7	i
ILE	105	0	0	0	0	0	i
PHE	106	0	0	0	0	0	i
GLY	107	0	0	0	0	0	i
THR	108	28.94	23.18	0.51	28.43	26.8	p
THR	109	73.53	58.55	21.6	51.94	48.9	p
LEU	110	14.75	8.23	7.04	7.71	5.3	i
ASP	111	42.74	28.72	5.37	37.37	33.1	p
SER	112	37.7	8.91	10.62	27.08	35	p
LYS	113	166.16	98.35	32.85	133.31	81	o
THR	114	31.81	15.19	2.47	29.34	27.6	p
GLN	115	55.13	8.27	0	55.13	38.4	p
SER	116	0.97	0.97	0	0.97	1.3	i
LEU	117	0	0	0	0	0	i
LEU	118	20.34	20.34	0	20.34	13.9	i
ILE	119	12.34	12.34	0	12.34	8.4	i
VAL	120	24.52	24.52	0	24.52	20.1	p
ASN	121	36.29	10.15	0.09	36.19	31.7	p
ASN	122	65.37	17.64	3.36	62.02	54.3	o
ALA	123	92.61	75.82	35.74	56.86	87.6	o
THR	124	123.91	89.06	22.17	101.74	95.8	o
ASN	125	60.8	7.56	0	60.8	53.2	o
VAL	126	52.76	52.76	0	52.76	43.1	p
VAL	127	24.31	24.31	0	24.31	19.9	i
ILE	128	7.84	7.84	0	7.84	5.3	i
LYS	129	56.43	13.03	0	56.43	34.3	p
VAL	130	0.01	0.01	0	0.01	0	i
CYS	131	15.91	8.39	0	15.91	15.5	i
GLU	132	51.72	7	13.34	38.38	27.2	p
PHE	133	45.62	45.09	5.37	40.25	22.3	p
GLN	134	134.33	64.75	25.9	108.43	75.5	o
PHE	135	24.8	17.7	9.2	15.6	8.7	i
CYS	136	88.32	23.19	18.5	69.82	68.2	o
ASN	137	162.56	46.79	38.48	124.08	100	o
ASP	138	81.25	35.6	3.25	78	69	o
PRO	139	8.45	8.44	1.45	7	6.7	i
PHE	140	111.31	90.36	20.95	90.36	50.2	o
LEU	141	66.17	66.17	1.64	64.53	44.1	p
GLY	142	45.17	27.48	45.17	0	51.8	o
VAL	143	109.73	71.36	61.56	48.17	39.4	p
ASN	165	141.1	31.09	48.64	92.46	80.9	o
CYS	166	79.24	22.27	27.36	51.88	50.7	o
THR	167	99.43	72.83	35.95	63.48	59.8	o
PHE	168	63.5	63.01	12.06	51.44	28.6	p
GLU	169	106.36	25.39	24.51	81.85	58	o
TYR	170	101.15	77.47	5.68	95.47	49.4	p
VAL	171	80.19	57.3	22.89	57.3	46.9	p
SER	172	74.08	30.98	46.94	27.13	35.1	p
PHE	186	25.32	15.82	12.9	12.42	6.9	i
LYS	187	128.81	93.72	2.08	126.73	77	o
ASN	188	67.51	10.73	0	67.51	59.1	o
LEU	189	0.25	0.22	0.03	0.22	0.2	i
ARG	190	28.04	13.89	0	28.04	14.3	i
GLU	191	0.46	0.02	0	0.46	0.3	i
PHE	192	20.19	20.19	0	20.19	11.2	i
VAL	193	0	0	0	0	0	i
PHE	194	1.13	1.13	0	1.13	0.6	i
LYS	195	3.44	1.42	0	3.44	2.1	i
ASN	196	41.2	18.57	22.66	18.54	16.2	i
ILE	197	69.67	69.5	3.85	65.82	44.7	p
ASP	198	87.51	23.09	21.62	65.89	58.3	o
GLY	199	23.75	19.49	23.75	0	27.2	p
TYR	200	34.46	29.21	0	34.46	17.8	i
PHE	201	0	0	0	0	0	i
LYS	202	43.14	25.23	0	43.14	26.2	p
ILE	203	11.87	11.59	0.28	11.59	7.9	i
TYR	204	11.4	2.87	0	11.4	5.9	i
SER	205	2.38	0.22	0.37	2.02	2.6	i
LYS	206	69.88	26.85	2.67	67.21	40.9	p
HIS	207	111.97	80.7	14.67	97.31	62.9	o
THR	208	32.14	13.34	2.88	29.26	27.6	p
PRO	209	118.26	105.43	12.83	105.43	100	o
ILE	210	16.1	13.89	9.51	6.59	4.5	i
ASN	211	127.07	42.37	30.44	96.63	84.5	o
LEU	212	59.98	59.17	9.07	50.91	34.8	p
VAL	213	101.35	95	6.36	94.99	77.7	o
ARG	214	162.48	82.41	9.07	153.41	78.5	o
ASP	215	28.37	11.51	1.04	27.33	24.2	p
LEU	216	4.91	0.09	4.83	0.09	0.1	i
PRO	217	22.48	22.48	3.13	19.35	18.4	i
GLN	218	120.56	31.17	26.3	94.26	65.6	o
GLY	219	33.68	33.68	33.68	0	38.6	p
PHE	220	48.92	20.52	28.4	20.52	11.4	i
SER	221	25.84	20.82	6.95	18.89	24.4	p
ALA	222	9.29	1.15	8.15	1.15	1.8	i
LEU	223	0.05	0.05	0	0.05	0	i
GLU	224	46.09	13.66	0	46.09	32.6	p
PRO	225	13.67	12.43	1.24	12.43	11.8	i
LEU	226	117.7	90.05	34.75	82.95	56.7	o
VAL	227	52.89	50.63	10.48	42.41	34.7	p
ASP	228	58.15	28.68	18.18	39.97	35.4	p
LEU	229	9.35	9.35	0	9.35	6.4	i
PRO	230	36.18	18.19	19.92	16.25	15.4	i
ILE	231	19.9	4.24	19.1	0.8	0.5	i
GLY	232	46.25	21.63	46.25	0	53	o
ILE	233	13.44	9.05	7.73	5.71	3.9	i
ASN	234	108.85	49.3	12.23	96.63	84.5	o
ILE	235	12.6	0.07	12.54	0.07	0	i
THR	236	58.56	53.23	6.82	51.74	48.7	p
ARG	237	109.59	35.28	0	109.59	56.1	o
PHE	238	0	0	0	0	0	i
GLN	239	12.41	0	0	12.41	8.6	i
THR	240	0	0	0	0	0	i
LEU	241	14.51	14.5	0.01	14.5	9.9	i
LEU	242	7	6.99	0.04	6.96	4.8	i
ALA	243	1.09	0.01	1.08	0.01	0	i
LEU	244	86.99	82.96	7.26	79.72	54.5	o
HIS	245	180.99	121.11	65.84	115.16	74.5	o
ALA	263	4.88	0.24	4.63	0.24	0.4	i
ALA	264	7.56	7.31	0.28	7.27	11.2	i
TYR	265	0	0	0	0	0	i
TYR	266	1.31	0	0	1.31	0.7	i
VAL	267	1.53	0.66	0.86	0.66	0.5	i
GLY	268	0.71	0.71	0.71	0	0.8	i
TYR	269	60.52	52.77	5.56	54.97	28.5	p
LEU	270	4.58	0	4.58	0	0	i
GLN	271	73.91	18.7	0.13	73.77	51.3	o
PRO	272	85.87	76.78	9.09	76.78	73	o
ARG	273	53.76	21.44	3.57	50.19	25.7	p
THR	274	47.4	29.32	2.86	44.54	41.9	p
PHE	275	0	0	0	0	0	i
LEU	276	0.13	0.13	0	0.13	0.1	i
LEU	277	0	0	0	0	0	i
LYS	278	79.85	38.72	0	79.85	48.5	p
TYR	279	4.17	0.46	2.54	1.62	0.8	i
ASN	280	39.16	16.58	4.54	34.62	30.3	p
GLU	281	138.36	58.2	18.89	119.47	84.6	o
ASN	282	84.35	12.1	4.89	79.47	69.5	o
GLY	283	0.49	0.01	0.49	0	0.6	i
THR	284	53.31	40.19	0.02	53.29	50.2	o
ILE	285	2.39	0	2.39	0	0	i
THR	286	58.2	43.51	16.06	42.14	39.7	p
ASP	287	56.76	7.54	0	56.76	50.2	o
ALA	288	6.11	0	6.11	0	0	i
VAL	289	9.92	9.92	2.6	7.32	6	i
ASP	290	0.27	0	0.16	0.11	0.1	i
CYS	291	19.7	15.05	3.8	15.9	15.5	i
ALA	292	64	42.83	23.21	40.8	62.9	o
LEU	293	59.72	40.33	22.24	37.47	25.6	p
ASP	294	56.57	31.44	7.73	48.85	43.2	p
PRO	295	43.63	43.63	0	43.63	41.5	p
LEU	296	15.18	15.18	0	15.18	10.4	i
SER	297	8.92	0.01	0.01	8.91	11.5	i
GLU	298	49.17	12.55	2.41	46.76	33.1	p
THR	299	0	0	0	0	0	i
LYS	300	36.61	2.46	0	36.61	22.3	p
CYS	301	15.34	14	1.4	13.94	13.6	i
THR	302	61.31	40.28	25.2	36.11	34	p
LEU	303	62.54	46.96	21.56	40.98	28	p
LYS	304	96.55	61.69	8.63	87.92	53.4	o
SER	305	34.29	20.08	0	34.29	44.3	p
PHE	306	39.02	28.28	10.83	28.19	15.7	i
THR	307	72.4	43.94	1.12	71.28	67.1	o
VAL	308	0.42	0	0.42	0	0	i
GLU	309	112.02	64.19	5.39	106.63	75.5	o
LYS	310	110.16	67.13	19.77	90.4	55	o
GLY	311	16.12	16.12	16.12	0	18.5	i
ILE	312	53.98	37.2	16.78	37.2	25.3	p
TYR	313	46.29	39.5	5.84	40.45	20.9	p
GLN	314	66.73	20.9	16.88	49.84	34.7	p
THR	315	21.12	2.2	21.12	0	0	i
SER	316	49.16	23.82	11.07	38.09	49.2	p
ASN	317	48.14	3.77	13.29	34.85	30.5	p
PHE	318	39.57	39.57	6.21	33.37	18.5	i
ARG	319	109.26	28.84	12.92	96.34	49.3	p
VAL	320	39.49	34.83	9.59	29.91	24.5	p
GLN	321	119.57	62	10.03	109.55	76.2	o
PRO	322	46.07	29.45	16.62	29.45	28	p
THR	323	106.7	60.13	31.93	74.77	70.4	o
GLU	324	75.22	36.37	14	61.22	43.4	p
SER	325	59.05	27.82	8.32	50.73	65.5	o
ILE	326	0.68	0.68	0	0.68	0.5	i
VAL	327	12.59	12.59	0	12.59	10.3	i
ARG	328	20.22	0.24	0	20.22	10.3	i
PHE	329	7.97	7.54	0.43	7.54	4.2	i
PRO	330	38.38	33.28	6.5	31.88	30.3	p
ASN	331	117.46	42.99	28.7	88.77	77.7	o
ILE	332	54.17	45.12	15.65	38.51	26.1	p
THR	333	121.82	83.41	16.59	105.23	99.1	o
ASN	334	84.16	21.96	8.23	75.93	66.4	o
LEU	335	143.65	124.55	19.1	124.55	85.2	o
CYS	336	12.67	0.31	12.37	0.31	0.3	i
PRO	337	46.49	46.49	11.94	34.55	32.8	p
PHE	338	18.31	18.08	0.23	18.08	10	i
GLY	339	42.86	37.56	42.86	0	49.2	p
GLU	340	117.09	49.18	21.38	95.7	67.8	o
VAL	341	5.6	5.5	3.57	2.03	1.7	i
PHE	342	15.97	10.49	5.48	10.49	5.8	i
ASN	343	128.99	31	29.11	99.88	87.4	o
ALA	344	31.01	28.15	12.03	18.98	29.3	p
THR	345	109.39	73.68	13.36	96.03	90.4	o
ARG	346	151.65	68.61	19	132.65	67.9	o
PHE	347	6.67	1.99	6.52	0.15	0.1	i
ALA	348	24.7	24.54	13.67	11.03	17	i
SER	349	11.1	3.77	1.92	9.17	11.9	i
VAL	350	2.39	2.35	0.05	2.35	1.9	i
TYR	351	56.87	18.27	1.56	55.31	28.6	p
ALA	352	20.63	18.73	1.9	18.73	28.9	p
TRP	353	0.75	0.75	0	0.75	0.3	i
ASN	354	71.28	18.86	1.97	69.32	60.6	o
ARG	355	57.84	27.08	26.72	31.12	15.9	i
LYS	356	69.6	66.74	6.9	62.69	38.1	p
ARG	357	107.7	35.62	16.29	91.41	46.8	p
ILE	358	1.07	1.07	1.07	0	0	i
SER	359	27.79	0.35	13.26	14.53	18.8	i
ASN	360	86.98	23.83	4.22	82.76	72.4	o
CYS	361	3.32	3.31	0	3.31	3.2	i
VAL	362	21.26	19.47	1.8	19.47	15.9	i
ALA	363	0.14	0.14	0.08	0.06	0.1	i
ASP	364	47.57	17.78	3.6	43.97	38.9	p
TYR	365	0.92	0.79	0.12	0.79	0.4	i
SER	366	40.12	29.43	3.72	36.4	47	p
VAL	367	103.7	102.82	7.26	96.44	78.9	o
LEU	368	9.35	9.34	0.06	9.29	6.4	i
TYR	369	46.15	32.82	11.44	34.71	18	i
ASN	370	62.78	26.21	5.93	56.86	49.7	p
SER	371	42.05	30.81	19.83	22.22	28.7	p
ALA	372	77.78	54.7	28.38	49.4	76.1	o
SER	373	80.75	61.07	27.73	53.02	68.5	o
PHE	374	32.3	13.38	19.01	13.29	7.4	i
SER	375	70.39	31.5	41.09	29.3	37.9	p
THR	376	44.26	30.18	9.87	34.39	32.4	p
PHE	377	34.87	15.44	19.49	15.38	8.5	i
LYS	378	103.94	67.19	1.93	102.01	62	o
CYS	379	17.36	4.5	12.84	4.51	4.4	i
TYR	380	80.35	37.16	34.8	45.55	23.6	p
GLY	381	12.6	5.78	12.6	0	14.4	i
VAL	382	1.97	1.72	1.85	0.12	0.1	i
SER	383	5.98	3.67	2.83	3.15	4.1	i
PRO	384	20.44	18.31	2.13	18.31	17.4	i
THR	385	66.71	45.68	17.9	48.81	46	p
LYS	386	54.95	20.19	1.16	53.79	32.7	p
LEU	387	0.07	0.04	0.03	0.04	0	i
ASN	388	40.89	21.3	0.15	40.75	35.6	p
ASP	389	33.94	24.24	0.43	33.51	29.7	p
LEU	390	9.97	9.85	0.46	9.52	6.5	i
CYS	391	8.07	0	8.07	0	0	i
PHE	392	1.23	1.23	0.81	0.41	0.2	i
THR	393	12.24	11.31	0.92	11.31	10.7	i
ASN	394	22.33	0	0	22.33	19.5	i
VAL	395	0	0	0	0	0	i
TYR	396	5.51	3.75	0	5.51	2.9	i
ALA	397	0.03	0	0.03	0	0	i
ASP	398	0	0	0	0	0	i
SER	399	11.22	8.96	0	11.22	14.5	i
PHE	400	0	0	0	0	0	i
VAL	401	2.49	0	2.49	0	0	i
ILE	402	0.55	0.55	0.44	0.11	0.1	i
ARG	403	52.41	4.66	0	52.41	26.8	p
GLY	404	9.53	1.66	9.53	0	10.9	i
ASP	405	88.2	32.01	20.36	67.84	60	o
GLU	406	7.95	6.38	0.04	7.91	5.6	i
VAL	407	29.38	26.9	2.48	26.9	22	p
ARG	408	171.54	99.49	13.58	157.97	80.8	o
GLN	409	20.3	2.86	1.13	19.17	13.3	i
ILE	410	2.19	0.81	2.19	0	0	i
ALA	411	11.92	7.22	4.7	7.22	11.1	i
PRO	412	27.33	15.2	12.54	14.79	14.1	i
GLY	413	25.54	11.2	25.54	0	29.3	p
GLN	414	58.07	5.08	4.73	53.35	37.1	p
THR	415	55.34	28.86	15.12	40.22	37.9	p
GLY	416	13.27	13.01	13.27	0	15.2	i
LYS	417	60.7	41.55	3.38	57.31	34.8	p
ILE	418	0.45	0.45	0	0.45	0.3	i
ALA	419	3.23	3.18	0.22	3.01	4.6	i
ASP	420	90.9	9.42	23.38	67.52	59.8	o
TYR	421	100.45	75.09	20.54	79.9	41.4	p
ASN	422	8.43	4.85	8.15	0.28	0.2	i
TYR	423	3.36	1.66	3.27	0.09	0	i
LYS	424	55.76	39.12	1.64	54.12	32.9	p
LEU	425	5.16	1.91	3.25	1.91	1.3	i
PRO	426	25.45	25.45	3.54	21.91	20.8	p
ASP	427	73.09	26.6	22.95	50.15	44.4	p
ASP	428	122.22	56.57	25.78	96.44	85.3	o
PHE	429	12.53	6.05	10.6	1.94	1.1	i
THR	430	38.31	12.87	3.1	35.21	33.2	p
GLY	431	0	0	0	0	0	i
CYS	432	0.02	0.02	0	0.02	0	i
VAL	433	3.72	3.72	0	3.72	3	i
ILE	434	0	0	0	0	0	i
ALA	435	0.04	0.04	0	0.04	0.1	i
TRP	436	33	23.68	0	33	14.7	i
ASN	437	55.66	0.46	7.7	47.96	42	p
SER	438	2.45	2.45	1.66	0.79	1	i
ASN	439	27.7	6.94	2.43	25.27	22.1	p
ASN	440	136.06	53.91	37.17	98.89	86.5	o
LEU	441	102.17	83.6	26.64	75.53	51.7	o
ASP	442	3.13	2.8	2.8	0.33	0.3	i
SER	443	12.84	0	12.84	0	0	i
LYS	444	142.17	99.15	27.65	114.52	69.6	o
GLY	447	44.27	1.06	44.27	0	50.8	o
ASN	448	8.31	2.52	2.52	5.8	5.1	i
TYR	449	147.76	96.99	17.58	130.18	67.4	o
ASN	450	110.47	28.48	21.47	89	77.9	o
TYR	451	9.58	8.44	0.13	9.44	4.9	i
LEU	452	46.61	46.02	1.08	45.53	31.1	p
TYR	453	35.88	12.23	0	35.88	18.6	i
ARG	454	46.55	16.84	9.12	37.43	19.1	i
LYS	462	190.17	126.12	28.07	162.1	98.5	o
PRO	463	44.35	38.02	6.33	38.02	36.1	p
PHE	464	32.51	19.41	13.33	19.18	10.6	i
GLU	465	92.86	36.66	12.21	80.65	57.1	o
ARG	466	91.12	22.98	17.04	74.08	37.9	p
ASP	467	62.12	14.5	5.25	56.86	50.3	o
ILE	468	120.14	99.68	32.47	87.67	59.5	o
TYR	489	265.62	169.4	69.85	195.76	100	o
PHE	490	157.46	150.05	7.9	149.56	83	o
PRO	491	84.72	84	11.14	73.58	69.9	o
LEU	492	68.72	53.46	15.25	53.46	36.6	p
GLN	493	79.6	49.94	8	71.6	49.8	p
SER	494	53.83	6.41	24.73	29.1	37.6	p
TYR	495	29	27.23	3.7	25.3	13.1	i
GLY	496	21.05	5.55	21.05	0	24.1	p
PHE	497	2.05	2.05	0	2.05	1.1	i
GLN	498	74.45	1.55	0	74.45	51.8	o
PRO	499	70.27	57.54	12.73	57.54	54.7	o
THR	500	127.66	86.06	36.18	91.48	86.1	o
ASN	501	57.1	20.02	23.28	33.82	29.6	p
VAL	503	131.9	119.32	12.58	119.32	97.6	o
GLY	504	14.55	11.72	14.55	0	16.7	i
TYR	505	131.99	90.75	1.39	130.6	67.6	o
GLN	506	22.34	0	0	22.34	15.5	i
PRO	507	0	0	0	0	0	i
TYR	508	22.51	8.12	0	22.51	11.7	i
ARG	509	5.02	1.84	0	5.02	2.6	i
VAL	510	0	0	0	0	0	i
VAL	511	0	0	0	0	0	i
VAL	512	0	0	0	0	0	i
LEU	513	0.04	0.04	0	0.04	0	i
SER	514	16.35	0	0.36	15.99	20.7	p
PHE	515	6.34	0.16	6.34	0	0	i
GLU	516	49.67	25.04	6.2	43.48	30.8	p
LEU	517	34.2	22.58	13.66	20.54	14	i
LEU	518	133.01	130.72	6.11	126.9	86.8	o
HIS	519	50.34	32.86	10.1	40.24	26	p
ALA	520	13.81	10.53	3.27	10.53	16.2	i
PRO	521	51.26	48.16	5.36	45.9	43.6	p
ALA	522	12.73	3.42	9.31	3.42	5.3	i
THR	523	40.37	38.83	7.9	32.46	30.6	p
VAL	524	0	0	0	0	0	i
CYS	525	3.95	3.47	0.34	3.6	3.5	i
GLY	526	4.81	0.22	4.81	0	5.5	i
PRO	527	65.98	43.65	31.77	34.21	32.5	p
LYS	528	83.58	53.22	16.1	67.49	41	p
LYS	529	189.69	139.7	13.84	175.85	100	o
SER	530	44.9	4.92	20.01	24.89	32.2	p
THR	531	60.9	60.46	12.23	48.67	45.8	p
ASN	532	115.57	41.85	8.8	106.77	93.4	o
LEU	533	25.8	10.12	15.68	10.12	6.9	i
VAL	534	46.85	46.85	3.88	42.96	35.1	p
LYS	535	66.87	39.27	15.58	51.3	31.2	p
ASN	536	107.87	31.48	25.06	82.8	72.4	o
LYS	537	77.28	56.79	5.96	71.32	43.4	p
CYS	538	10.17	8.65	1.51	8.65	8.5	i
VAL	539	0	0	0	0	0	i
ASN	540	62.53	5.16	0.59	61.94	54.2	o
PHE	541	5.88	5.86	0.05	5.83	3.2	i
ASN	542	10.62	7.16	0	10.62	9.3	i
PHE	543	0	0	0	0	0	i
ASN	544	12.09	2.08	8.3	3.79	3.3	i
GLY	545	3.53	1.51	3.53	0	4	i
LEU	546	13.72	13.67	3.33	10.39	7.1	i
THR	547	38.23	25.02	5.29	32.94	31	p
GLY	548	19.12	19.12	19.12	0	21.9	p
THR	549	35.62	9.5	12.95	22.67	21.4	p
GLY	550	0	0	0	0	0	i
VAL	551	31.65	31.65	0	31.65	25.9	p
LEU	552	0	0	0	0	0	i
THR	553	36.58	30.57	0.06	36.52	34.4	p
GLU	554	129.45	41.24	15.05	114.4	81	o
SER	555	34.31	8.53	34.31	0	0	i
ASN	556	141.53	54.97	31.71	109.82	96.1	o
LYS	557	56.43	41.38	7.26	49.17	29.9	p
LYS	558	141.19	96.1	9.93	131.26	79.8	o
PHE	559	17.2	2.26	14.95	2.26	1.3	i
LEU	560	33.04	32.97	0.18	32.86	22.5	p
PRO	561	123.99	110.58	22.21	101.78	96.7	o
PHE	562	22.58	22.58	7.86	14.72	8.2	i
GLN	563	0.72	0	0	0.72	0.5	i
GLN	564	4.63	0.31	0	4.63	3.2	i
PHE	565	5.52	5.52	0	5.52	3.1	i
GLY	566	0.02	0.02	0.02	0	0	i
ARG	567	42.25	18.82	12.08	30.17	15.4	i
ASP	568	36.2	10.82	14.35	21.85	19.3	i
ILE	569	80.77	72.77	12.98	67.8	46	p
ALA	570	4.59	2.26	2.33	2.26	3.5	i
ASP	571	38.63	2.89	1.63	37	32.7	p
THR	572	64.08	54.45	3.67	60.4	56.9	o
THR	573	27.56	9.37	12.2	15.36	14.5	i
ASP	574	31.31	3.84	3.56	27.75	24.6	p
ALA	575	0	0	0	0	0	i
VAL	576	0	0	0	0	0	i
ARG	577	17.8	7.43	0	17.8	9.1	i
ASP	578	0.93	0.01	0	0.93	0.8	i
PRO	579	16.81	5.88	14.75	2.06	2	i
GLN	580	51.07	8.09	27.92	23.15	16.1	i
THR	581	73.4	48.59	6.57	66.83	62.9	o
LEU	582	134.28	105.34	30.5	103.78	71	o
GLU	583	65.5	31.21	6.84	58.66	41.5	p
ILE	584	24.22	18.25	5.98	18.24	12.4	i
LEU	585	0.45	0.45	0	0.45	0.3	i
ASP	586	26.76	9.5	0	26.76	23.7	p
ILE	587	15.96	6.29	9.68	6.29	4.3	i
THR	588	59.85	39.07	0.61	59.23	55.8	o
PRO	589	40.2	35.55	4.93	35.27	33.5	p
CYS	590	14.33	8.22	8.01	6.32	6.2	i
SER	591	33.87	26.89	13.86	20	25.8	p
PHE	592	28.59	18.89	9.7	18.89	10.5	i
GLY	593	2.06	2.06	2.06	0	2.4	i
GLY	594	7.8	5.61	7.8	0	8.9	i
VAL	595	11.02	11.02	0	11.02	9	i
SER	596	3.8	0.25	0	3.8	4.9	i
VAL	597	0	0	0	0	0	i
ILE	598	0.14	0.14	0	0.14	0.1	i
THR	599	0	0	0	0	0	i
PRO	600	2.16	2.16	0	2.16	2	i
GLY	601	9.66	9.64	9.66	0	11.1	i
THR	602	29.84	8.51	19.34	10.51	9.9	i
ASN	603	147.78	40.61	36.52	111.27	97.3	o
THR	604	87.79	36.49	34.32	53.47	50.3	o
SER	605	20.33	13.85	11.03	9.3	12	i
ASN	606	95.7	28.66	15.17	80.53	70.5	o
GLN	607	77.06	36.92	10	67.06	46.7	p
VAL	608	26.86	13.77	13.09	13.77	11.3	i
ALA	609	0.28	0.28	0.28	0	0	i
VAL	610	12.97	12.97	0	12.97	10.6	i
LEU	611	4.79	4.79	0	4.79	3.3	i
TYR	612	39.06	6.12	0.01	39.05	20.2	p
GLN	613	13	4.08	0	13	9	i
ASP	614	96.9	15.46	19.89	77.01	68.2	o
VAL	615	16.94	13.95	15.16	1.78	1.5	i
ASN	616	83.67	26.64	4.69	78.98	69.1	o
CYS	617	44.15	20.17	26.29	17.86	17.5	i
THR	618	98.71	72.13	35.86	62.85	59.2	o
GLU	619	96.2	31.11	28.92	67.28	47.6	p
VAL	620	59.31	23.15	48.55	10.76	8.8	i
ASN	641	116.38	55.14	51.35	65.02	56.9	o
VAL	642	85.37	54.65	31.14	54.24	44.3	p
PHE	643	32.89	32.89	3.12	29.77	16.5	i
GLN	644	81.42	58.77	15.34	66.08	46	p
THR	645	13.67	10.66	13.04	0.63	0.6	i
ARG	646	210.54	95.74	25.54	185	94.6	o
ALA	647	4.11	2.16	2.44	1.67	2.6	i
GLY	648	1.79	1.79	1.79	0	2	i
CYS	649	0.21	0	0	0.21	0.2	i
LEU	650	0	0	0	0	0	i
ILE	651	57.13	54.98	2.15	54.98	37.3	p
GLY	652	25.59	20.03	25.59	0	29.4	p
ALA	653	1.08	0	1.08	0	0	i
GLU	654	88.96	25.39	0.79	88.17	62.4	o
HIS	655	97.55	56.38	22.23	75.32	48.7	p
VAL	656	31.78	29.88	6.3	25.48	20.8	p
ASN	657	149.21	39.7	33.03	116.18	100	o
ASN	658	89.37	17.69	6.89	82.48	72.2	o
SER	659	57.84	19.19	16.98	40.86	52.8	o
TYR	660	78.32	58.9	7.76	70.57	36.5	p
GLU	661	145.01	58.6	6.85	138.15	97.8	o
CYS	662	48.41	18.67	25.76	22.66	22.1	p
ASP	663	55.11	18.01	26.29	28.82	25.5	p
ILE	664	4.51	4.51	0.52	3.98	2.7	i
PRO	665	54.83	52.67	2.16	52.67	50.1	o
ILE	666	17.18	0.26	17.18	0	0	i
GLY	667	2.54	2.54	2.54	0	2.9	i
ALA	668	16.45	5.67	11.2	5.25	8.1	i
GLY	669	1.59	1.59	1.59	0	1.8	i
ILE	670	15.52	15.52	0	15.52	10.5	i
CYS	671	0	0	0	0	0	i
ALA	672	0	0	0	0	0	i
SER	673	6.31	6.31	1.15	5.17	6.7	i
TYR	674	40.98	7.88	14.39	26.59	13.8	i
GLN	675	67.88	29.62	3.46	64.41	44.8	p
THR	676	129.87	56.31	58.52	71.35	67.2	o
SER	689	137.06	70.12	74.3	62.76	81.1	o
GLN	690	85.79	11.71	16.66	69.13	48.1	p
SER	691	34.81	28.52	0	34.81	45	p
ILE	692	1.6	1.27	0.33	1.27	0.9	i
ILE	693	9.57	9.57	0	9.57	6.5	i
ALA	694	0	0	0	0	0	i
TYR	695	1.06	0.48	0.08	0.98	0.5	i
THR	696	69.28	49.16	2.14	67.15	63.2	o
MET	697	12.17	8.24	3.93	8.24	5.2	i
SER	698	37.87	17.47	16.79	21.08	27.2	p
LEU	699	17.75	10.43	9.86	7.89	5.4	i
GLY	700	32	21.12	32	0	36.7	p
ALA	701	67.72	65.44	16.33	51.38	79.2	o
GLU	702	115	36.45	24.98	90.02	63.8	o
ASN	703	56.35	10.22	5.62	50.73	44.4	p
SER	704	62.41	18.25	14.51	47.9	61.9	o
VAL	705	10.69	6.72	8.12	2.57	2.1	i
ALA	706	75.45	70.92	19.09	56.36	86.8	o
TYR	707	16.9	0.02	15.64	1.26	0.7	i
SER	708	36.26	35.81	1.11	35.16	45.4	p
ASN	709	97.42	19.88	14.01	83.41	73	o
ASN	710	71.24	18.72	1.24	70	61.2	o
SER	711	22.6	17.68	0	22.6	29.2	p
ILE	712	6.98	6.98	0	6.98	4.7	i
ALA	713	7.84	4.14	3.71	4.14	6.4	i
ILE	714	0.96	0.96	0.03	0.94	0.6	i
PRO	715	2.97	2.97	0	2.97	2.8	i
THR	716	32.02	14.22	12.81	19.22	18.1	i
ASN	717	49.57	7.73	0.74	48.83	42.7	p
PHE	718	3.1	1.18	1.91	1.18	0.7	i
THR	719	49.66	33.33	0	49.66	46.8	p
ILE	720	4.3	0.3	4	0.3	0.2	i
SER	721	35.13	33.42	2.88	32.24	41.7	p
VAL	722	13.01	0	13.01	0	0	i
THR	723	54.09	53.51	4.83	49.27	46.4	p
THR	724	41.49	14.71	26.74	14.75	13.9	i
GLU	725	47.06	22.02	4.19	42.87	30.4	p
ILE	726	13.56	11.65	1.92	11.65	7.9	i
LEU	727	10.73	10.73	0	10.73	7.3	i
PRO	728	16.02	16.02	0	16.02	15.2	i
VAL	729	1.69	1.69	0	1.69	1.4	i
SER	730	11.74	5.9	0	11.74	15.2	i
MET	731	1.5	0.67	1.2	0.3	0.2	i
THR	732	34.56	18.82	2.82	31.73	29.9	p
LYS	733	21.23	9.03	1.05	20.18	12.3	i
THR	734	6.2	0.78	3.18	3.03	2.9	i
SER	735	17.75	4.21	0.59	17.16	22.2	p
VAL	736	4.29	0.92	3.7	0.59	0.5	i
ASP	737	23.1	17.67	7.42	15.68	13.9	i
CYS	738	1.78	0.79	0	1.78	1.7	i
THR	739	56.22	39.13	0	56.22	52.9	o
MET	740	20.74	18.09	5.3	15.44	9.8	i
TYR	741	4.11	0.26	4.11	0	0	i
ILE	742	0.44	0.02	0.42	0.02	0	i
CYS	743	3.77	0	3.77	0	0	i
GLY	744	31.26	19.43	31.26	0	35.9	p
ASP	745	97.16	40.11	41.97	55.18	48.8	p
SER	746	9.36	6.45	8.97	0.39	0.5	i
THR	747	98.08	63.91	6.62	91.46	86.1	o
GLU	748	83.35	36.91	7.41	75.93	53.8	o
CYS	749	0.29	0	0	0.29	0.3	i
SER	750	28.74	13.27	0.07	28.67	37	p
ASN	751	80	26.43	5.78	74.21	64.9	o
LEU	752	16.8	16.76	0.43	16.37	11.2	i
LEU	753	5.4	4.56	0.84	4.56	3.1	i
LEU	754	128.51	116.38	13.4	115.11	78.7	o
GLN	755	60.22	19.85	6.53	53.69	37.4	p
TYR	756	20.88	11.5	0	20.88	10.8	i
GLY	757	34.24	22.25	34.24	0	39.3	p
SER	758	26.97	26.74	4.3	22.67	29.3	p
PHE	759	0.31	0.3	0.01	0.3	0.2	i
CYS	760	8.71	7.77	0	8.71	8.5	i
THR	761	80.08	69.95	2.25	77.83	73.3	o
GLN	762	25.63	7.86	4.01	21.63	15	i
LEU	763	8.05	8.05	0	8.05	5.5	i
ASN	764	40.25	18.36	3.04	37.22	32.6	p
ARG	765	116.16	68.37	7.22	108.94	55.7	o
ALA	766	16.18	15.95	10.07	6.11	9.4	i
LEU	767	4.53	4.28	0.25	4.28	2.9	i
THR	768	63.54	51.37	3.03	60.51	57	o
GLY	769	40.34	37.25	40.34	0	46.3	p
ILE	770	8.24	8.17	0.57	7.67	5.2	i
ALA	771	2.72	2.72	0.15	2.56	3.9	i
VAL	772	96.67	96.29	2.41	94.25	77.1	o
GLU	773	32.91	11.64	0.53	32.38	22.9	p
GLN	774	2.97	1.95	1.02	1.95	1.4	i
ASP	775	23.29	13.29	0.3	22.98	20.3	p
LYS	776	106.15	69.49	6.81	99.34	60.4	o
ASN	777	2.4	0.08	0.08	2.32	2	i
THR	778	13.45	7.86	0	13.45	12.7	i
GLN	779	73.59	41.24	0.44	73.15	50.9	o
GLU	780	70.61	35.31	10.01	60.6	42.9	p
VAL	781	0	0	0	0	0	i
PHE	782	4.15	4.15	0	4.15	2.3	i
ALA	783	29.67	7.61	22.06	7.61	11.7	i
GLN	784	45.66	23.81	27.81	17.85	12.4	i
VAL	785	10.7	5.03	10.09	0.61	0.5	i
LYS	786	122.92	77.16	25.81	97.1	59	o
GLN	787	36.74	4.81	0	36.74	25.6	p
ILE	788	24.77	24.77	0	24.77	16.8	i
TYR	789	1.41	0.1	0.58	0.83	0.4	i
LYS	790	97.95	66.39	1.89	96.06	58.4	o
THR	791	26.22	0.77	12.62	13.61	12.8	i
PRO	792	19.24	19	5.9	13.34	12.7	i
PRO	793	131.57	110.17	33.17	98.4	93.5	o
ILE	794	127.52	127.52	4.04	123.48	83.8	o
LYS	795	106.12	70.42	22.67	83.45	50.7	o
ASP	796	48.24	34.02	12.01	36.23	32.1	p
PHE	797	2.28	1.36	1.15	1.13	0.6	i
GLY	798	33.04	28.25	33.04	0	37.9	p
GLY	799	55.97	44.89	55.97	0	64.2	o
PHE	800	5.37	0.31	5.1	0.27	0.2	i
ASN	801	77.43	24.27	10.4	67.03	58.6	o
PHE	802	3.28	0.81	2.73	0.55	0.3	i
SER	803	62.76	45.11	16.22	46.55	60.1	o
GLN	804	55.15	20.25	0	55.15	38.4	p
ILE	805	1.55	0.01	1.54	0.01	0	i
LEU	806	9.57	8.66	0.9	8.66	5.9	i
PRO	807	37.56	26.84	10.72	26.84	25.5	p
ASP	808	42.41	12.33	3.32	39.09	34.6	p
PRO	809	112.48	93.74	18.74	93.74	89.1	o
SER	810	102.04	45.51	36.62	65.42	84.5	o
LYS	811	79.86	59.13	9.85	70.01	42.6	p
PRO	812	146.81	117.98	46.32	100.49	95.5	o
SER	813	29.42	28.44	2.24	27.18	35.1	p
LYS	814	121.29	75.45	1.91	119.38	72.6	o
ARG	815	37.14	4.53	0.11	37.02	18.9	i
SER	816	0.04	0.04	0.01	0.03	0	i
PHE	817	94.2	93.59	1.11	93.08	51.7	o
ILE	818	0	0	0	0	0	i
GLU	819	4.83	0.03	0	4.83	3.4	i
ASP	820	23.47	16.01	0.02	23.46	20.8	p
LEU	821	25.26	25.26	0.12	25.14	17.2	i
LEU	822	0	0	0	0	0	i
PHE	823	31.39	18.17	13.22	18.17	10.1	i
ASN	824	106.83	29.73	25.62	81.21	71.1	o
LYS	825	66.98	19.25	18.55	48.43	29.4	p
VAL	826	9.04	1.18	7.86	1.18	1	i
THR	827	136.09	86.03	45.44	90.65	85.4	o
LYS	854	135.31	96.83	32.3	103.01	62.6	o
PHE	855	77.91	70.2	7.72	70.2	39	p
ASN	856	20.51	3.18	2.78	17.73	15.5	i
GLY	857	1.12	0.25	1.12	0	1.3	i
LEU	858	13.83	8.21	5.7	8.14	5.6	i
THR	859	30.07	25.51	8.67	21.4	20.2	p
VAL	860	79.38	62.73	16.65	62.73	51.3	o
LEU	861	37.37	35.31	2.11	35.26	24.1	p
PRO	862	31.57	30.9	6.98	24.59	23.4	p
PRO	863	62.1	62.1	0	62.1	59	o
LEU	864	19.11	19.11	0	19.11	13.1	i
LEU	865	5.03	1.08	3.95	1.08	0.7	i
THR	866	41.6	38.08	2.97	38.63	36.4	p
ASP	867	70.55	17.36	1.88	68.67	60.8	o
GLU	868	87.12	15.48	0.63	86.49	61.3	o
MET	869	12.51	12.51	0	12.51	7.9	i
ILE	870	14.46	14.46	0	14.46	9.8	i
ALA	871	2.33	1.21	1.13	1.2	1.8	i
GLN	872	64.62	23.06	1.9	62.71	43.6	p
TYR	873	10.11	0.45	0	10.11	5.2	i
THR	874	2.92	1.43	0	2.92	2.7	i
SER	875	18.66	9.33	2.31	16.36	21.1	p
ALA	876	0	0	0	0	0	i
LEU	877	0	0	0	0	0	i
LEU	878	1.45	1.45	0	1.45	1	i
ALA	879	0.98	0.98	0	0.98	1.5	i
GLY	880	0	0	0	0	0	i
THR	881	0.09	0.09	0	0.09	0.1	i
ILE	882	0	0	0	0	0	i
THR	883	0.01	0	0	0.01	0	i
SER	884	0.11	0	0.11	0	0	i
GLY	885	3.15	3.15	3.15	0	3.6	i
TRP	886	57.29	44.35	1.66	55.63	24.8	p
THR	887	27.14	26.54	0.87	26.27	24.7	p
PHE	888	7.33	0.42	6.91	0.42	0.2	i
GLY	889	3.6	2.17	3.6	0	4.1	i
ALA	890	6.95	6.57	1.57	5.38	8.3	i
GLY	891	5.46	4.88	5.46	0	6.3	i
ALA	892	35.73	34.47	4.19	31.54	48.6	p
ALA	893	18	2.16	15.84	2.16	3.3	i
LEU	894	9.85	9.53	0.33	9.53	6.5	i
GLN	895	9.52	0.01	0.08	9.45	6.6	i
ILE	896	10.02	10.02	0	10.02	6.8	i
PRO	897	6.89	6.89	0.03	6.85	6.5	i
PHE	898	0.98	0.18	0.8	0.18	0.1	i
ALA	899	15.35	14.81	0.54	14.81	22.8	p
MET	900	6.65	6.65	0	6.65	4.2	i
GLN	901	1.43	1.43	0	1.43	1	i
MET	902	0.23	0.23	0	0.23	0.1	i
ALA	903	1.05	1.05	0	1.05	1.6	i
TYR	904	24.26	21.44	2.81	21.44	11.1	i
ARG	905	0.18	0.05	0	0.18	0.1	i
PHE	906	0	0	0	0	0	i
ASN	907	52.91	24.15	16.22	36.69	32.1	p
GLY	908	24.65	24.32	24.65	0	28.3	p
ILE	909	13.01	9.2	8.35	4.67	3.2	i
GLY	910	45.92	38.96	45.92	0	52.7	o
VAL	911	0.89	0.79	0.8	0.09	0.1	i
THR	912	41.68	24.01	5.82	35.87	33.8	p
GLN	913	15.5	0.04	0	15.5	10.8	i
ASN	914	0.37	0	0	0.37	0.3	i
VAL	915	1.18	1.18	0.78	0.39	0.3	i
LEU	916	0	0	0	0	0	i
TYR	917	4.13	0.23	1.95	2.18	1.1	i
GLU	918	58.81	10.94	21.07	37.74	26.7	p
ASN	919	37.95	3.88	3.88	34.08	29.8	p
GLN	920	4.62	1.53	0.47	4.15	2.9	i
LYS	921	150.91	106.25	4.11	146.8	89.2	o
LEU	922	73.01	72.87	3.75	69.26	47.4	p
ILE	923	0	0	0	0	0	i
ALA	924	4.24	4.24	0	4.24	6.5	i
ASN	925	86.81	23.37	1.72	85.09	74.4	o
GLN	926	35.37	22.83	5.47	29.9	20.8	p
PHE	927	0.13	0.13	0	0.13	0.1	i
ASN	928	42.65	22.27	10.34	32.31	28.3	p
SER	929	63.51	36.11	12.54	50.96	65.8	o
ALA	930	9.05	8.77	2.16	6.89	10.6	i
ILE	931	3.99	3.99	0	3.99	2.7	i
GLY	932	30.97	29.96	30.97	0	35.5	p
LYS	933	143.73	97.21	3.35	140.37	85.3	o
ILE	934	13.69	13.69	0.35	13.34	9.1	i
GLN	935	26.42	5.17	0	26.42	18.4	i
ASP	936	99.93	31.79	5.22	94.71	83.8	o
SER	937	54.85	36.1	7.24	47.6	61.5	o
LEU	938	3.3	3.3	0	3.3	2.3	i
SER	939	51.09	31.25	16.73	34.37	44.4	p
SER	940	90.95	53.73	35.15	55.8	72.1	o
THR	941	59.84	39.73	5.58	54.26	51.1	o
ALA	942	79.04	69	10.32	68.71	100	o
SER	943	88.98	62.93	21.53	67.45	87.1	o
ALA	944	30.07	21.48	21.19	8.88	13.7	i
LEU	945	1.04	1.04	0	1.04	0.7	i
GLY	946	31.39	29.98	31.39	0	36	p
LYS	947	105.93	75.5	7.25	98.69	60	o
LEU	948	0.21	0.21	0	0.21	0.1	i
GLN	949	49.99	31.54	0	49.99	34.8	p
ASP	950	69.68	20.49	2.36	67.32	59.6	o
VAL	951	11.95	11.95	0.32	11.63	9.5	i
VAL	952	35.29	34.62	2.19	33.1	27.1	p
ASN	953	73.52	23.58	2.7	70.82	62	o
GLN	954	67.22	28.26	4.7	62.52	43.5	p
ASN	955	5.46	4.78	0.33	5.14	4.5	i
ALA	956	47.49	47.47	6.22	41.27	63.6	o
GLN	957	76.52	22.13	1.72	74.8	52.1	o
ALA	958	15	13.98	9.68	5.31	8.2	i
LEU	959	33.93	33.93	0	33.93	23.2	p
ASN	960	72.64	8.15	0.32	72.33	63.3	o
THR	961	14.43	11.95	1.75	12.68	11.9	i
LEU	962	2.95	2.95	2.23	0.72	0.5	i
VAL	963	16.07	16.07	0	16.07	13.1	i
LYS	964	90.11	62.31	1.61	88.51	53.8	o
GLN	965	2.12	0.69	0.04	2.08	1.4	i
LEU	966	8.91	7.82	1.09	7.82	5.3	i
SER	967	47.13	16.23	13.79	33.34	43.1	p
SER	968	11.18	8.23	7.87	3.31	4.3	i
ASN	969	44.95	1.22	0.66	44.28	38.7	p
PHE	970	10.28	1.96	8.32	1.96	1.1	i
GLY	971	23.52	12.37	23.52	0	27	p
ALA	972	7.07	0	7.07	0	0	i
ILE	973	88.08	64.98	33.5	54.58	37.1	p
SER	974	18.49	12.98	4.36	14.13	18.3	i
SER	975	5.96	1.8	1.87	4.09	5.3	i
VAL	976	29.32	29.32	4.25	25.08	20.5	p
LEU	977	12.82	11.73	1.09	11.73	8	i
ASN	978	37.63	4.76	1.33	36.3	31.8	p
ASP	979	13.24	4.78	0.19	13.05	11.5	i
ILE	980	0	0	0	0	0	i
LEU	981	35.14	29.86	5.29	29.85	20.4	p
SER	982	19.34	17.74	10.79	8.56	11.1	i
ARG	983	30.33	9.5	0	30.33	15.5	i
LEU	984	13.31	11.84	1.48	11.84	8.1	i
ASP	985	19.85	8.88	0	19.85	17.6	i
PRO	986	76.97	76.97	1.76	75.21	71.5	o
PRO	987	47.59	33.31	24.78	22.82	21.7	p
GLU	988	84.12	34.95	2.08	82.04	58.1	o
ALA	989	1.29	1.29	0	1.29	2	i
GLU	990	70.99	10.34	0	70.99	50.3	o
VAL	991	78.48	78.34	1.66	76.82	62.8	o
GLN	992	17.54	0.7	0	17.54	12.2	i
ILE	993	0.16	0.16	0	0.16	0.1	i
ASP	994	42.31	18.22	0.21	42.1	37.3	p
ARG	995	99.09	39.26	6.74	92.35	47.2	p
LEU	996	0.58	0.58	0	0.58	0.4	i
ILE	997	0.04	0.04	0	0.04	0	i
THR	998	58.45	47.17	1.06	57.39	54	o
GLY	999	1.94	1.94	1.94	0	2.2	i
ARG	1000	13.91	0.78	0	13.91	7.1	i
LEU	1001	1.48	1.48	0	1.48	1	i
GLN	1002	26.16	12.24	0.02	26.15	18.2	i
SER	1003	4.17	0.6	2.03	2.15	2.8	i
LEU	1004	0.74	0.74	0	0.74	0.5	i
GLN	1005	24.04	16.06	0.76	23.28	16.2	i
THR	1006	19.72	15.92	6.54	13.17	12.4	i
TYR	1007	9.41	9.15	4.66	4.75	2.5	i
VAL	1008	1.48	1.48	0	1.48	1.2	i
THR	1009	18.54	4.97	0.01	18.53	17.4	i
GLN	1010	36.84	15.56	1.13	35.72	24.9	p
GLN	1011	1.68	0	0	1.68	1.2	i
LEU	1012	23.69	21.77	1.95	21.75	14.9	i
ILE	1013	19.46	19.03	1.1	18.36	12.5	i
ARG	1014	34.2	12.32	2.93	31.28	16	i
ALA	1015	2.23	2.23	0	2.23	3.4	i
ALA	1016	18.72	15.65	3.07	15.65	24.1	p
GLU	1017	71.08	16.13	1.31	69.77	49.4	p
ILE	1018	4.93	4.93	0	4.93	3.3	i
ARG	1019	43.36	21.21	0	43.36	22.2	p
ALA	1020	61.8	57.4	9.47	52.34	80.6	o
SER	1021	18.87	18.59	4.68	14.18	18.3	i
ALA	1022	0.91	0.78	0.12	0.78	1.2	i
ASN	1023	67	27.2	2.37	64.63	56.5	o
LEU	1024	74.61	74.61	4.33	70.28	48.1	p
ALA	1025	0	0	0	0	0	i
ALA	1026	15.47	14.66	0.81	14.66	22.6	p
THR	1027	41.49	19.87	7.27	34.21	32.2	p
LYS	1028	6.92	0.41	0	6.92	4.2	i
MET	1029	0	0	0	0	0	i
SER	1030	11.87	4.81	0	11.87	15.3	i
GLU	1031	6.08	4.59	1.3	4.79	3.4	i
CYS	1032	0.05	0	0.05	0	0	i
VAL	1033	0.47	0	0.47	0	0	i
LEU	1034	1.38	1.25	0.13	1.25	0.9	i
GLY	1035	2.04	2.02	2.04	0	2.3	i
GLN	1036	28.99	9.53	15.5	13.48	9.4	i
SER	1037	10.11	4.52	10.06	0.05	0.1	i
LYS	1038	125.52	87.12	22.73	102.8	62.5	o
ARG	1039	29.62	15.21	8.5	21.12	10.8	i
VAL	1040	39.33	38.98	5.12	34.21	28	p
ASP	1041	44.68	15.16	21.39	23.29	20.6	p
PHE	1042	16.37	15.09	7.14	9.22	5.1	i
CYS	1043	0.85	0.3	0.81	0.04	0	i
GLY	1044	18.99	17.03	18.99	0	21.8	p
LYS	1045	91.85	84.4	3.7	88.14	53.6	o
GLY	1046	9.07	0	9.07	0	10.4	i
TYR	1047	43.06	41.72	4.28	38.78	20.1	p
HIS	1048	6.96	4.44	2.52	4.44	2.9	i
LEU	1049	0	0	0	0	0	i
MET	1050	0.41	0.41	0.25	0.16	0.1	i
SER	1051	0.06	0	0.06	0	0	i
PHE	1052	0	0	0	0	0	i
PRO	1053	0	0	0	0	0	i
GLN	1054	1.11	0	0	1.11	0.8	i
SER	1055	0.26	0.24	0	0.26	0.3	i
ALA	1056	6.57	0	6.57	0	0	i
PRO	1057	23.31	23.31	5.47	17.84	17	i
HIS	1058	60.48	43.75	13.29	47.19	30.5	p
GLY	1059	2.8	0.13	2.8	0	3.2	i
VAL	1060	0	0	0	0	0	i
VAL	1061	0	0	0	0	0	i
PHE	1062	0	0	0	0	0	i
LEU	1063	0	0	0	0	0	i
HIS	1064	0.45	0.45	0	0.45	0.3	i
VAL	1065	0.1	0.1	0	0.1	0.1	i
THR	1066	0	0	0	0	0	i
TYR	1067	0.12	0.05	0	0.12	0.1	i
VAL	1068	21.85	21.85	0	21.85	17.9	i
PRO	1069	10.56	4.71	5.85	4.71	4.5	i
ALA	1070	45.24	22.64	28.86	16.38	25.2	p
GLN	1071	104.89	34.31	5.59	99.3	69.1	o
GLU	1072	60.26	4.55	27.92	32.35	22.9	p
LYS	1073	121.37	79.56	7.37	114	69.3	o
ASN	1074	110.45	28.64	24.86	85.59	74.9	o
PHE	1075	12.03	11.66	3.86	8.17	4.5	i
THR	1076	59.06	27.74	1.23	57.83	54.5	o
THR	1077	3.69	0.53	3.16	0.53	0.5	i
ALA	1078	2.04	1.29	1.99	0.05	0.1	i
PRO	1079	16.66	16.1	2.68	13.97	13.3	i
ALA	1080	0	0	0	0	0	i
ILE	1081	0	0	0	0	0	i
CYS	1082	8.06	2.54	0.42	7.64	7.5	i
HIS	1083	69.49	30.52	25.69	43.8	28.3	p
ASP	1084	103.44	29.4	35.27	68.18	60.3	o
GLY	1085	37.48	34.97	37.48	0	43	p
LYS	1086	92.28	62.77	0.24	92.05	56	o
ALA	1087	0.07	0.07	0	0.07	0.1	i
HIS	1088	5.22	5.11	0	5.22	3.4	i
PHE	1089	0	0	0	0	0	i
PRO	1090	4.41	4.4	0.01	4.4	4.2	i
ARG	1091	119.04	59.87	22.21	96.83	49.5	p
GLU	1092	137.31	51.46	10.35	126.96	89.9	o
GLY	1093	5.61	0.82	5.61	0	6.4	i
VAL	1094	2.41	2.41	0.71	1.69	1.4	i
PHE	1095	0.11	0	0.1	0	0	i
VAL	1096	0.22	0.22	0	0.22	0.2	i
SER	1097	9.45	1.13	2.32	7.13	9.2	i
ASN	1098	87.5	26.59	35.09	52.42	45.9	p
GLY	1099	64.71	36.88	64.71	0	74.2	o
THR	1100	116.27	83.15	34.3	81.97	77.2	o
HIS	1101	113.93	93.19	3.06	110.87	71.7	o
TRP	1102	38.98	18.41	8.44	30.54	13.6	i
PHE	1103	32.47	32.47	0	32.47	18	i
VAL	1104	3.69	3.69	0	3.69	3	i
THR	1105	4.21	4.21	4.21	0	0	i
GLN	1106	24.46	21.71	5.14	19.32	13.4	i
ARG	1107	80.02	18.71	9.18	70.84	36.2	p
ASN	1108	23.6	0.5	0.29	23.31	20.4	p
PHE	1109	25.67	25.67	0	25.67	14.3	i
TYR	1110	41.19	25.45	9.29	31.91	16.5	i
PRO	1112	57.65	40.32	17.33	40.32	38.3	p
ILE	1114	109.69	107.69	2	107.69	73.1	o
ILE	1115	2.4	1.68	0.72	1.68	1.1	i
THR	1116	17.48	15.88	0	17.48	16.5	i
THR	1117	50.47	38.87	7.23	43.24	40.7	p
ASP	1118	93.83	25.82	18.53	75.31	66.6	o
ASN	1119	34.67	6.93	5.43	29.24	25.6	p
THR	1120	2.12	0	2.04	0.08	0.1	i
PHE	1121	44.15	44.15	5.6	38.55	21.4	p
VAL	1122	59.8	42	17.81	41.99	34.3	p
SER	1123	19.47	12.18	7.73	11.73	15.2	i
GLY	1124	44.95	32.74	44.95	0	51.5	o
ASN	1125	66.67	24.25	0.21	66.46	58.1	o
CYS	1126	34.38	22.56	9.34	25.04	24.5	p
ASP	1127	138.37	37.33	36.42	101.95	90.2	o
VAL	1128	67.85	56.27	17.06	50.79	41.5	p
VAL	1129	7.65	0.65	7.08	0.57	0.5	i
ILE	1130	94.24	88.92	12.13	82.11	55.7	o
GLY	1131	47.45	40.48	47.45	0	54.4	o
ILE	1132	33.36	16.38	16.98	16.38	11.1	i
VAL	1133	46.23	46.23	7.82	38.4	31.4	p
ASN	1134	122.45	36.45	16.7	105.75	92.5	o
ASN	1135	44.41	8.6	16.88	27.54	24.1	p
THR	1136	102.59	74.07	3.72	98.87	93.1	o
VAL	1137	4.84	0	4.84	0	0	i
TYR	1138	105.04	87.21	7.4	97.64	50.6	o
ASP	1139	57.24	18.7	1.91	55.32	49	p
PRO	1140	49.47	45.25	4.85	44.62	42.4	p
LEU	1141	32.98	32.98	1.49	31.49	21.5	p
GLN	1142	102.04	41.81	2.08	99.96	69.6	o
PRO	1143	54.54	51.83	5.57	48.97	46.5	p
GLU	1144	91.18	10.93	14.51	76.66	54.3	o
LEU	1145	61.9	36.27	31.42	30.48	20.9	p
ASP	1146	107.09	15.11	35.48	71.61	63.4	o
SER	1147	136.3	60.25	65.41	70.9	91.6	o
